# Dynamics of microRNA expression during mouse prenatal development

**DOI:** 10.1101/492918

**Authors:** Sorena Rahmanian, Rabi Murad, Alessandra Breschi, Weihua Zeng, Mark Mackiewicz, Brian Williams, Carrie Davis, Brian Roberts, Sarah Meadows, Dianna Moore, Diane Trout, Chris Zaleski, Alex Dobin, Lei-Hoon Sei, Jorg Drenkow, Alex Scavelli, Thomas Gingeras, Barbara Wold, Richard M. Myers, Roderic Guigó, Ali Mortazavi

**Affiliations:** Department of Developmental and Cell Biology, University of California Irvine, Irvine, CA 92697, USA; Center for Complex Biological Systems, University of California Irvine, Irvine, CA 92697, USA; Bioinformatics and Genomics, Centre for Genomic Regulation (CRG) and UPF, Barcelona 08003, Catalonia, Spain; Division of Biology, California Institute of Technology, Pasadena, California 91125, USA; HudsonAlpha Institute for Biotechnology, Huntsville, AL 35806, USA; Functional Genomics, Cold Spring Harbor Laboratory, Cold Spring Harbor, New York 11724, USA

## Abstract

MicroRNAs (miRNAs) play a critical role as post-transcriptional regulators of gene expression. The ENCODE project profiled the expression of miRNAs in a comprehensive set of tissues during a time-course of mouse embryonic development and captured the expression dynamics of 785 miRNAs. We found distinct tissue and developmental stage specific miRNA expression clusters, with an overall pattern of increasing tissue specific expression as development proceeds. Comparative analysis of conserved miRNAs in mouse and human revealed stronger clustering of expression patterns by tissue types rather than by species. An analysis of messenger RNA gene expression clusters compared with miRNA expression clusters identifies the potential role of specific miRNA expression clusters in suppressing the expression of mRNAs specific to other developmental programs in the tissue where these microRNAs are expressed during embryonic development. Our results provide the most comprehensive timecourse of miRNA expression as an integrated part of the ENCODE reference dataset for mouse embryonic development.
