## Supplementary Tables for "Dynamics of microRNA expression during mouse prenatal development": SupplementaryTable-4.tsv

ENSMUSG00000065502.1	adrenal_gland	glm
ENSMUSG00000065609.1	adrenal_gland	glm
ENSMUSG00000065616.3	adrenal_gland	glm
ENSMUSG00000076286.1	adrenal_gland	glm
ENSMUSG00000065491.1	adrenal_gland	glm
ENSMUSG00000078041.1	adrenal_gland	glm
ENSMUSG00000065402.1	adrenal_gland	glm
ENSMUSG00000077903.1	adrenal_gland	glm
ENSMUSG00000105210.1	adrenal_gland	glm
ENSMUSG00000078008.1	adrenal_gland	glm
ENSMUSG00000076451.1	adrenal_gland	glm
ENSMUSG00000095147.1	adrenal_gland	glm
ENSMUSG00000078035.1	adrenal_gland	glm
ENSMUSG00000065489.1	adrenal_gland	glm
ENSMUSG00000065587.1	adrenal_gland	glm
ENSMUSG00000065488.2	adrenal_gland	glm
ENSMUSG00000065604.2	adrenal_gland	glm
ENSMUSG00000092673.1	adrenal_gland	glm
ENSMUSG00000078032.1	adrenal_gland	glm
ENSMUSG00000065492.1	adrenal_gland	glm
ENSMUSG00000094952.1	adrenal_gland	glm
ENSMUSG00000065546.1	adrenal_gland	glm
ENSMUSG00000098253.1	adrenal_gland	glm
ENSMUSG00000098907.1	adrenal_gland	glm
ENSMUSG00000088860.1	adrenal_gland	glm
ENSMUSG00000077886.1	adrenal_gland	glm
ENSMUSG00000093221.1	adrenal_gland	glm
ENSMUSG00000093170.1	adrenal_gland	glm
ENSMUSG00000093254.1	adrenal_gland	glm
ENSMUSG00000076010.1	adrenal_gland	glm
ENSMUSG00000099105.1	adrenal_gland	glm
ENSMUSG00000070129.2	adrenal_gland	glm
ENSMUSG00000098771.1	adrenal_gland	glm
ENSMUSG00000093293.1	adrenal_gland	glm
ENSMUSG00000099031.1	adrenal_gland	glm
ENSMUSG00000093340.1	adrenal_gland	glm
ENSMUSG00000098712.1	adrenal_gland	glm
ENSMUSG00000077107.1	adrenal_gland	glm
ENSMUSG00000080356.1	adrenal_gland	glm
ENSMUSG00000077815.1	adrenal_gland	glm
ENSMUSG00000065435.1	brain	glm
ENSMUSG00000070103.2	brain	glm
ENSMUSG00000065425.1	brain	glm
ENSMUSG00000065414.1	brain	glm
ENSMUSG00000076049.4	brain	glm
ENSMUSG00000076451.1	brain	glm
ENSMUSG00000065441.2	brain	glm
ENSMUSG00000065499.1	brain	glm
ENSMUSG00000078057.1	brain	glm
ENSMUSG00000076255.2	brain	glm
ENSMUSG00000065569.2	brain	glm
ENSMUSG00000065538.1	brain	glm
ENSMUSG00000065520.2	brain	glm
ENSMUSG00000065512.3	brain	glm
ENSMUSG00000092815.1	brain	glm
ENSMUSG00000065511.1	brain	glm
ENSMUSG00000065609.1	brain	glm
ENSMUSG00000093238.1	brain	glm
ENSMUSG00000065433.1	brain	glm
ENSMUSG00000065537.2	brain	glm
ENSMUSG00000093227.1	brain	glm
ENSMUSG00000065617.1	brain	glm
ENSMUSG00000065481.1	brain	glm
ENSMUSG00000076335.1	brain	glm
ENSMUSG00000076067.1	brain	glm
ENSMUSG00000065457.3	brain	glm
ENSMUSG00000065507.3	brain	glm
ENSMUSG00000098300.1	brain	glm
ENSMUSG00000093354.1	brain	glm
ENSMUSG00000065491.1	brain	glm
ENSMUSG00000065555.1	brain	glm
ENSMUSG00000076456.1	brain	glm
ENSMUSG00000065524.1	brain	glm
ENSMUSG00000065470.1	brain	glm
ENSMUSG00000076219.1	brain	glm
ENSMUSG00000080331.1	brain	glm
ENSMUSG00000065450.1	brain	glm
ENSMUSG00000065407.1	brain	glm
ENSMUSG00000092952.1	brain	glm
ENSMUSG00000093122.1	brain	glm
ENSMUSG00000076120.1	brain	glm
ENSMUSG00000093011.1	brain	glm
ENSMUSG00000093102.1	brain	glm
ENSMUSG00000106493.1	brain	glm
ENSMUSG00000094210.1	brain	glm
ENSMUSG00000065469.1	brain	glm
ENSMUSG00000080669.1	brain	glm
ENSMUSG00000065552.1	brain	glm
ENSMUSG00000077001.2	brain	glm
ENSMUSG00000077896.1	brain	glm
ENSMUSG00000065415.1	brain	glm
ENSMUSG00000076459.1	brain	glm
ENSMUSG00000092921.1	brain	glm
ENSMUSG00000065434.1	brain	glm
ENSMUSG00000093108.1	brain	glm
ENSMUSG00000065485.1	brain	glm
ENSMUSG00000076318.1	brain	glm
ENSMUSG00000065447.1	brain	glm
ENSMUSG00000093202.2	brain	glm
ENSMUSG00000065575.1	brain	glm
ENSMUSG00000098341.1	brain	glm
ENSMUSG00000077107.1	brain	glm
ENSMUSG00000076252.1	brain	glm
ENSMUSG00000092988.1	brain	glm
ENSMUSG00000088248.1	brain	glm
ENSMUSG00000092972.1	brain	glm
ENSMUSG00000070110.2	brain	glm
ENSMUSG00000076458.1	brain	glm
ENSMUSG00000093142.1	brain	glm
ENSMUSG00000065539.1	brain	glm
ENSMUSG00000098582.1	brain	glm
ENSMUSG00000065597.1	brain	glm
ENSMUSG00000092673.1	brain	glm
ENSMUSG00000093234.1	brain	glm
ENSMUSG00000098339.1	brain	glm
ENSMUSG00000080687.1	brain	glm
ENSMUSG00000092850.1	brain	glm
ENSMUSG00000093073.1	brain	glm
ENSMUSG00000099258.1	brain	glm
ENSMUSG00000098976.1	brain	glm
ENSMUSG00000065482.1	brain	glm
ENSMUSG00000105496.1	brain	glm
ENSMUSG00000099042.1	brain	glm
ENSMUSG00000098583.1	brain	glm
ENSMUSG00000093039.1	brain	glm
ENSMUSG00000092652.1	brain	glm
ENSMUSG00000065454.2	brain	glm
ENSMUSG00000093408.1	brain	glm
ENSMUSG00000098299.1	brain	glm
ENSMUSG00000105030.1	brain	glm
ENSMUSG00000065424.2	brain	glm
ENSMUSG00000093170.1	brain	glm
ENSMUSG00000076146.1	brain	glm
ENSMUSG00000095292.1	brain	glm
ENSMUSG00000078027.1	brain	glm
ENSMUSG00000077869.1	brain	glm
ENSMUSG00000105982.1	brain	glm
ENSMUSG00000098544.1	brain	glm
ENSMUSG00000104741.1	brain	glm
ENSMUSG00000092879.1	brain	glm
ENSMUSG00000070107.1	brain	glm
ENSMUSG00000093226.1	brain	glm
ENSMUSG00000098574.1	brain	glm
ENSMUSG00000106169.1	brain	glm
ENSMUSG00000105468.1	brain	glm
ENSMUSG00000098625.1	brain	glm
ENSMUSG00000076312.1	heart	glm
ENSMUSG00000065432.1	heart	glm
ENSMUSG00000077928.1	heart	glm
ENSMUSG00000105200.1	heart	glm
ENSMUSG00000070110.2	heart	glm
ENSMUSG00000065562.1	heart	glm
ENSMUSG00000076050.1	heart	glm
ENSMUSG00000065503.1	heart	glm
ENSMUSG00000106348.1	heart	glm
ENSMUSG00000076335.1	heart	glm
ENSMUSG00000065552.1	heart	glm
ENSMUSG00000070075.1	heart	glm
ENSMUSG00000070084.3	heart	glm
ENSMUSG00000065581.1	heart	glm
ENSMUSG00000099036.1	heart	glm
ENSMUSG00000076252.1	heart	glm
ENSMUSG00000065447.1	heart	glm
ENSMUSG00000065399.2	heart	glm
ENSMUSG00000098413.1	heart	glm
ENSMUSG00000070144.1	heart	glm
ENSMUSG00000099134.1	heart	glm
ENSMUSG00000092985.1	heart	glm
ENSMUSG00000065482.1	heart	glm
ENSMUSG00000093169.1	heart	glm
ENSMUSG00000065460.1	heart	glm
ENSMUSG00000106471.1	heart	glm
ENSMUSG00000099079.1	heart	glm
ENSMUSG00000093515.1	heart	glm
ENSMUSG00000065523.1	intestine	glm
ENSMUSG00000065582.1	intestine	glm
ENSMUSG00000065408.1	intestine	glm
ENSMUSG00000065581.1	intestine	glm
ENSMUSG00000065562.1	intestine	glm
ENSMUSG00000076457.1	intestine	glm
ENSMUSG00000065592.2	intestine	glm
ENSMUSG00000065445.3	intestine	glm
ENSMUSG00000065616.3	intestine	glm
ENSMUSG00000076041.1	intestine	glm
ENSMUSG00000076312.1	intestine	glm
ENSMUSG00000065456.1	intestine	glm
ENSMUSG00000076067.1	intestine	glm
ENSMUSG00000070075.1	intestine	glm
ENSMUSG00000065491.1	intestine	glm
ENSMUSG00000065569.2	intestine	glm
ENSMUSG00000106228.1	intestine	glm
ENSMUSG00000088054.1	intestine	glm
ENSMUSG00000093090.1	intestine	glm
ENSMUSG00000076309.2	intestine	glm
ENSMUSG00000065586.1	intestine	glm
ENSMUSG00000076946.2	intestine	glm
ENSMUSG00000065474.1	intestine	glm
ENSMUSG00000065574.1	intestine	glm
ENSMUSG00000065462.3	intestine	glm
ENSMUSG00000065549.3	intestine	glm
ENSMUSG00000065609.1	intestine	glm
ENSMUSG00000065499.1	intestine	glm
ENSMUSG00000065469.1	intestine	glm
ENSMUSG00000065400.1	intestine	glm
ENSMUSG00000093060.1	intestine	glm
ENSMUSG00000065427.1	intestine	glm
ENSMUSG00000093221.1	intestine	glm
ENSMUSG00000065619.2	intestine	glm
ENSMUSG00000076361.1	intestine	glm
ENSMUSG00000098866.1	intestine	glm
ENSMUSG00000093315.1	intestine	glm
ENSMUSG00000099152.1	intestine	glm
ENSMUSG00000099060.1	intestine	glm
ENSMUSG00000092952.1	intestine	glm
ENSMUSG00000065407.1	intestine	glm
ENSMUSG00000099309.1	intestine	glm
ENSMUSG00000093293.1	intestine	glm
ENSMUSG00000065488.2	kidney	glm
ENSMUSG00000065443.1	kidney	glm
ENSMUSG00000076457.1	kidney	glm
ENSMUSG00000065456.1	kidney	glm
ENSMUSG00000065532.1	kidney	glm
ENSMUSG00000076041.1	kidney	glm
ENSMUSG00000080665.1	kidney	glm
ENSMUSG00000065546.1	kidney	glm
ENSMUSG00000065507.3	kidney	glm
ENSMUSG00000093227.1	kidney	glm
ENSMUSG00000065524.1	kidney	glm
ENSMUSG00000093221.1	kidney	glm
ENSMUSG00000098866.1	kidney	glm
ENSMUSG00000065500.3	kidney	glm
ENSMUSG00000076010.1	kidney	glm
ENSMUSG00000065519.1	kidney	glm
ENSMUSG00000077119.1	kidney	glm
ENSMUSG00000065549.3	kidney	glm
ENSMUSG00000065400.1	kidney	glm
ENSMUSG00000065427.1	kidney	glm
ENSMUSG00000076357.2	kidney	glm
ENSMUSG00000065474.1	kidney	glm
ENSMUSG00000099309.1	kidney	glm
ENSMUSG00000098422.1	kidney	glm
ENSMUSG00000065462.3	kidney	glm
ENSMUSG00000106228.1	kidney	glm
ENSMUSG00000065402.1	liver	glm
ENSMUSG00000065523.1	liver	glm
ENSMUSG00000065582.1	liver	glm
ENSMUSG00000065556.1	liver	glm
ENSMUSG00000076066.1	liver	glm
ENSMUSG00000105196.1	liver	glm
ENSMUSG00000070140.1	liver	glm
ENSMUSG00000065401.1	liver	glm
ENSMUSG00000076457.1	liver	glm
ENSMUSG00000080411.1	liver	glm
ENSMUSG00000105853.1	liver	glm
ENSMUSG00000070065.1	liver	glm
ENSMUSG00000070080.1	liver	glm
ENSMUSG00000088559.1	liver	glm
ENSMUSG00000065505.1	liver	glm
ENSMUSG00000078041.1	liver	glm
ENSMUSG00000106336.1	liver	glm
ENSMUSG00000076241.2	liver	glm
ENSMUSG00000076396.1	liver	glm
ENSMUSG00000099227.1	liver	glm
ENSMUSG00000087950.1	liver	glm
ENSMUSG00000077903.1	liver	glm
ENSMUSG00000093221.1	liver	glm
ENSMUSG00000076275.1	liver	glm
ENSMUSG00000105799.1	liver	glm
ENSMUSG00000078035.1	liver	glm
ENSMUSG00000070084.3	liver	glm
ENSMUSG00000078008.1	liver	glm
ENSMUSG00000095147.1	liver	glm
ENSMUSG00000105210.1	liver	glm
ENSMUSG00000080356.1	liver	glm
ENSMUSG00000093060.1	liver	glm
ENSMUSG00000104747.1	liver	glm
ENSMUSG00000093315.1	liver	glm
ENSMUSG00000098253.1	liver	glm
ENSMUSG00000098445.1	liver	glm
ENSMUSG00000080533.1	liver	glm
ENSMUSG00000077038.1	liver	glm
ENSMUSG00000077886.1	liver	glm
ENSMUSG00000106471.1	liver	glm
ENSMUSG00000098787.1	liver	glm
ENSMUSG00000099031.1	liver	glm
ENSMUSG00000078032.1	liver	glm
ENSMUSG00000093087.1	liver	glm
ENSMUSG00000093090.1	liver	glm
ENSMUSG00000098289.1	liver	glm
ENSMUSG00000065559.1	liver	glm
ENSMUSG00000077815.1	liver	glm
ENSMUSG00000099066.1	liver	glm
ENSMUSG00000065415.1	liver	glm
ENSMUSG00000098457.1	liver	glm
ENSMUSG00000098296.1	liver	glm
ENSMUSG00000092787.1	liver	glm
ENSMUSG00000093327.1	liver	glm
ENSMUSG00000076318.1	liver	glm
ENSMUSG00000098490.1	liver	glm
ENSMUSG00000094952.1	liver	glm
ENSMUSG00000065418.1	lung	glm
ENSMUSG00000076255.2	lung	glm
ENSMUSG00000065575.1	lung	glm
ENSMUSG00000065435.1	lung	glm
ENSMUSG00000065540.1	lung	glm
ENSMUSG00000105220.1	lung	glm
ENSMUSG00000065411.2	lung	glm
ENSMUSG00000065587.1	lung	glm
ENSMUSG00000065601.1	lung	glm
ENSMUSG00000076286.1	lung	glm
ENSMUSG00000076120.1	lung	glm
ENSMUSG00000065492.1	lung	glm
ENSMUSG00000076146.1	lung	glm
ENSMUSG00000065432.1	lung	glm
ENSMUSG00000065401.1	lung	glm
ENSMUSG00000078027.1	lung	glm
ENSMUSG00000070065.1	lung	glm
ENSMUSG00000065603.1	lung	glm
ENSMUSG00000077928.1	lung	glm
ENSMUSG00000065462.3	lung	glm
ENSMUSG00000065474.1	lung	glm
ENSMUSG00000080665.1	lung	glm
ENSMUSG00000098289.1	lung	glm
ENSMUSG00000093221.1	lung	glm
ENSMUSG00000106336.1	lung	glm
ENSMUSG00000098712.1	lung	glm
ENSMUSG00000065400.1	lung	glm
ENSMUSG00000098583.1	lung	glm
ENSMUSG00000065549.3	lung	glm
ENSMUSG00000093340.1	lung	glm
ENSMUSG00000098465.1	lung	glm
ENSMUSG00000065427.1	lung	glm
ENSMUSG00000077025.2	muscle_organ	glm
ENSMUSG00000098838.2	muscle_organ	glm
ENSMUSG00000076316.1	muscle_organ	glm
ENSMUSG00000076313.1	muscle_organ	glm
ENSMUSG00000070080.1	muscle_organ	glm
ENSMUSG00000072900.2	muscle_organ	glm
ENSMUSG00000070140.1	muscle_organ	glm
ENSMUSG00000106653.1	muscle_organ	glm
ENSMUSG00000070105.3	muscle_organ	glm
ENSMUSG00000065480.1	muscle_organ	glm
ENSMUSG00000076219.1	muscle_organ	glm
ENSMUSG00000070128.3	muscle_organ	glm
ENSMUSG00000076241.2	muscle_organ	glm
ENSMUSG00000070076.2	muscle_organ	glm
ENSMUSG00000098807.2	muscle_organ	glm
ENSMUSG00000065497.1	muscle_organ	glm
ENSMUSG00000105849.1	muscle_organ	glm
ENSMUSG00000065433.1	muscle_organ	glm
ENSMUSG00000070101.1	muscle_organ	glm
ENSMUSG00000076063.1	muscle_organ	glm
ENSMUSG00000065577.1	muscle_organ	glm
ENSMUSG00000105853.1	muscle_organ	glm
ENSMUSG00000065438.2	muscle_organ	glm
ENSMUSG00000104582.1	muscle_organ	glm
ENSMUSG00000065477.3	muscle_organ	glm
ENSMUSG00000076396.1	muscle_organ	glm
ENSMUSG00000070133.1	muscle_organ	glm
ENSMUSG00000065559.1	muscle_organ	glm
ENSMUSG00000065570.1	muscle_organ	glm
ENSMUSG00000105178.1	muscle_organ	glm
ENSMUSG00000070072.1	muscle_organ	glm
ENSMUSG00000076312.1	muscle_organ	glm
ENSMUSG00000105200.1	muscle_organ	glm
ENSMUSG00000065526.4	muscle_organ	glm
ENSMUSG00000076272.1	muscle_organ	glm
ENSMUSG00000098884.1	muscle_organ	glm
ENSMUSG00000065498.4	muscle_organ	glm
ENSMUSG00000080411.1	muscle_organ	glm
ENSMUSG00000065448.2	muscle_organ	glm
ENSMUSG00000076145.1	muscle_organ	glm
ENSMUSG00000070108.2	muscle_organ	glm
ENSMUSG00000065441.2	muscle_organ	glm
ENSMUSG00000065561.2	muscle_organ	glm
ENSMUSG00000076006.2	muscle_organ	glm
ENSMUSG00000070139.1	muscle_organ	glm
ENSMUSG00000104858.1	muscle_organ	glm
ENSMUSG00000099236.2	muscle_organ	glm
ENSMUSG00000105210.1	muscle_organ	glm
ENSMUSG00000065488.2	muscle_organ	glm
ENSMUSG00000076451.1	muscle_organ	glm
ENSMUSG00000070129.2	muscle_organ	glm
ENSMUSG00000065426.3	muscle_organ	glm
ENSMUSG00000065486.1	muscle_organ	glm
ENSMUSG00000098341.1	muscle_organ	glm
ENSMUSG00000076050.1	muscle_organ	glm
ENSMUSG00000070136.1	muscle_organ	glm
ENSMUSG00000080406.1	muscle_organ	glm
ENSMUSG00000070084.3	muscle_organ	glm
ENSMUSG00000065443.1	muscle_organ	glm
ENSMUSG00000095147.1	muscle_organ	glm
ENSMUSG00000099096.1	muscle_organ	glm
ENSMUSG00000106348.1	muscle_organ	glm
ENSMUSG00000077001.2	muscle_organ	glm
ENSMUSG00000099224.1	muscle_organ	glm
ENSMUSG00000098855.1	muscle_organ	glm
ENSMUSG00000070110.2	muscle_organ	glm
ENSMUSG00000099036.1	muscle_organ	glm
ENSMUSG00000099105.1	muscle_organ	glm
ENSMUSG00000093291.2	muscle_organ	glm
ENSMUSG00000077928.1	muscle_organ	glm
ENSMUSG00000076357.2	muscle_organ	glm
ENSMUSG00000070144.1	muscle_organ	glm
ENSMUSG00000065399.2	muscle_organ	glm
ENSMUSG00000099134.1	muscle_organ	glm
ENSMUSG00000106471.1	muscle_organ	glm
ENSMUSG00000065546.1	muscle_organ	glm
ENSMUSG00000092659.1	muscle_organ	glm
ENSMUSG00000092985.1	muscle_organ	glm
ENSMUSG00000080687.1	muscle_organ	glm
ENSMUSG00000092850.1	muscle_organ	glm
ENSMUSG00000070107.1	muscle_organ	glm
ENSMUSG00000089219.1	muscle_organ	glm
ENSMUSG00000098907.1	muscle_organ	glm
ENSMUSG00000065460.1	muscle_organ	glm
ENSMUSG00000105524.1	muscle_organ	glm
ENSMUSG00000076010.1	muscle_organ	glm
ENSMUSG00000094952.1	muscle_organ	glm
ENSMUSG00000106591.1	muscle_organ	glm
ENSMUSG00000065435.1	neural_tube	glm
ENSMUSG00000070103.2	neural_tube	glm
ENSMUSG00000065414.1	neural_tube	glm
ENSMUSG00000065425.1	neural_tube	glm
ENSMUSG00000078057.1	neural_tube	glm
ENSMUSG00000065499.1	neural_tube	glm
ENSMUSG00000065512.3	neural_tube	glm
ENSMUSG00000076049.4	neural_tube	glm
ENSMUSG00000076451.1	neural_tube	glm
ENSMUSG00000065569.2	neural_tube	glm
ENSMUSG00000093238.1	neural_tube	glm
ENSMUSG00000065511.1	neural_tube	glm
ENSMUSG00000065457.3	neural_tube	glm
ENSMUSG00000076255.2	neural_tube	glm
ENSMUSG00000065538.1	neural_tube	glm
ENSMUSG00000092815.1	neural_tube	glm
ENSMUSG00000065600.1	neural_tube	glm
ENSMUSG00000093227.1	neural_tube	glm
ENSMUSG00000065441.2	neural_tube	glm
ENSMUSG00000065609.1	neural_tube	glm
ENSMUSG00000076067.1	neural_tube	glm
ENSMUSG00000076335.1	neural_tube	glm
ENSMUSG00000065433.1	neural_tube	glm
ENSMUSG00000065617.1	neural_tube	glm
ENSMUSG00000065520.2	neural_tube	glm
ENSMUSG00000080669.1	neural_tube	glm
ENSMUSG00000065488.2	neural_tube	glm
ENSMUSG00000092952.1	neural_tube	glm
ENSMUSG00000065524.1	neural_tube	glm
ENSMUSG00000065481.1	neural_tube	glm
ENSMUSG00000098300.1	neural_tube	glm
ENSMUSG00000065491.1	neural_tube	glm
ENSMUSG00000076219.1	neural_tube	glm
ENSMUSG00000076456.1	neural_tube	glm
ENSMUSG00000093102.1	neural_tube	glm
ENSMUSG00000065407.1	neural_tube	glm
ENSMUSG00000065583.1	neural_tube	glm
ENSMUSG00000077001.2	neural_tube	glm
ENSMUSG00000065450.1	neural_tube	glm
ENSMUSG00000065469.1	neural_tube	glm
ENSMUSG00000065485.1	neural_tube	glm
ENSMUSG00000076459.1	neural_tube	glm
ENSMUSG00000065532.1	neural_tube	glm
ENSMUSG00000076120.1	neural_tube	glm
ENSMUSG00000093122.1	neural_tube	glm
ENSMUSG00000065507.3	neural_tube	glm
ENSMUSG00000065555.1	neural_tube	glm
ENSMUSG00000080331.1	neural_tube	glm
ENSMUSG00000092988.1	neural_tube	glm
ENSMUSG00000077896.1	neural_tube	glm
ENSMUSG00000106493.1	neural_tube	glm
ENSMUSG00000093108.1	neural_tube	glm
ENSMUSG00000094210.1	neural_tube	glm
ENSMUSG00000092921.1	neural_tube	glm
ENSMUSG00000070110.2	neural_tube	glm
ENSMUSG00000065415.1	neural_tube	glm
ENSMUSG00000077107.1	neural_tube	glm
ENSMUSG00000065443.1	neural_tube	glm
ENSMUSG00000065597.1	neural_tube	glm
ENSMUSG00000092972.1	neural_tube	glm
ENSMUSG00000088248.1	neural_tube	glm
ENSMUSG00000076010.1	neural_tube	glm
ENSMUSG00000093142.1	neural_tube	glm
ENSMUSG00000093202.2	neural_tube	glm
ENSMUSG00000099258.1	neural_tube	glm
ENSMUSG00000065546.1	neural_tube	glm
ENSMUSG00000065500.3	neural_tube	glm
ENSMUSG00000093234.1	neural_tube	glm
ENSMUSG00000076318.1	neural_tube	glm
ENSMUSG00000076458.1	neural_tube	glm
ENSMUSG00000065454.2	neural_tube	glm
ENSMUSG00000093408.1	neural_tube	glm
ENSMUSG00000065539.1	neural_tube	glm
ENSMUSG00000065447.1	neural_tube	glm
ENSMUSG00000099042.1	neural_tube	glm
ENSMUSG00000098976.1	neural_tube	glm
ENSMUSG00000092652.1	neural_tube	glm
ENSMUSG00000077869.1	neural_tube	glm
ENSMUSG00000098582.1	neural_tube	glm
ENSMUSG00000065424.2	neural_tube	glm
ENSMUSG00000098339.1	neural_tube	glm
ENSMUSG00000093073.1	neural_tube	glm
ENSMUSG00000105496.1	neural_tube	glm
ENSMUSG00000105468.1	neural_tube	glm
ENSMUSG00000105982.1	neural_tube	glm
ENSMUSG00000105030.1	neural_tube	glm
ENSMUSG00000065519.1	neural_tube	glm
ENSMUSG00000077990.1	neural_tube	glm
ENSMUSG00000065482.1	neural_tube	glm
ENSMUSG00000098376.1	neural_tube	glm
ENSMUSG00000093226.1	neural_tube	glm
ENSMUSG00000094952.1	neural_tube	glm
ENSMUSG00000098701.1	neural_tube	glm
ENSMUSG00000104741.1	neural_tube	glm
ENSMUSG00000095292.1	neural_tube	glm
ENSMUSG00000098583.1	neural_tube	glm
ENSMUSG00000098317.1	neural_tube	glm
ENSMUSG00000106563.1	neural_tube	glm
ENSMUSG00000065562.1	stomach	glm
ENSMUSG00000065523.1	stomach	glm
ENSMUSG00000065408.1	stomach	glm
ENSMUSG00000065592.2	stomach	glm
ENSMUSG00000065581.1	stomach	glm
ENSMUSG00000076309.2	stomach	glm
ENSMUSG00000065582.1	stomach	glm
ENSMUSG00000065445.3	stomach	glm
ENSMUSG00000065574.1	stomach	glm
ENSMUSG00000076457.1	stomach	glm
ENSMUSG00000065533.1	stomach	glm
ENSMUSG00000070075.1	stomach	glm
ENSMUSG00000065616.3	stomach	glm
ENSMUSG00000065569.2	stomach	glm
ENSMUSG00000065491.1	stomach	glm
ENSMUSG00000065586.1	stomach	glm
ENSMUSG00000065547.1	stomach	glm
ENSMUSG00000065474.1	stomach	glm
ENSMUSG00000065462.3	stomach	glm
ENSMUSG00000065619.2	stomach	glm
ENSMUSG00000076361.1	stomach	glm
ENSMUSG00000065549.3	stomach	glm
ENSMUSG00000065400.1	stomach	glm
ENSMUSG00000088459.1	stomach	glm
ENSMUSG00000065427.1	stomach	glm
ENSMUSG00000099152.1	stomach	glm
ENSMUSG00000080669.1	stomach	glm
ENSMUSG00000099290.1	stomach	glm
ENSMUSG00000080665.1	stomach	glm
ENSMUSG00000105211.1	stomach	glm
ENSMUSG00000093140.1	stomach	glm
ENSMUSG00000076010.1	stomach	glm
ENSMUSG00000077869.1	stomach	glm
ENSMUSG00000065456.1	thymus	glm
ENSMUSG00000076041.1	thymus	glm
ENSMUSG00000105196.1	thymus	glm
ENSMUSG00000070106.1	thymus	glm
ENSMUSG00000065495.1	thymus	glm
ENSMUSG00000065441.2	thymus	glm
ENSMUSG00000077111.2	thymus	glm
ENSMUSG00000065520.2	thymus	glm
ENSMUSG00000065613.1	thymus	glm
ENSMUSG00000065580.2	thymus	glm
ENSMUSG00000065565.1	thymus	glm
ENSMUSG00000065397.1	thymus	glm
ENSMUSG00000065578.1	thymus	glm
ENSMUSG00000065572.1	thymus	glm
ENSMUSG00000065610.1	thymus	glm
ENSMUSG00000065527.1	thymus	glm
ENSMUSG00000065442.1	thymus	glm
ENSMUSG00000065458.1	thymus	glm
ENSMUSG00000076309.2	thymus	glm
ENSMUSG00000077049.2	thymus	glm
ENSMUSG00000076067.1	thymus	glm
ENSMUSG00000065585.1	thymus	glm
ENSMUSG00000065514.1	thymus	glm
ENSMUSG00000065394.1	thymus	glm
ENSMUSG00000065416.1	thymus	glm
ENSMUSG00000076062.1	thymus	glm
ENSMUSG00000076256.1	thymus	glm
ENSMUSG00000065533.1	thymus	glm
ENSMUSG00000089357.1	thymus	glm
ENSMUSG00000093327.1	thymus	glm
ENSMUSG00000092995.1	thymus	glm
ENSMUSG00000065575.1	thymus	glm
ENSMUSG00000093315.1	thymus	glm
ENSMUSG00000065601.1	thymus	glm
ENSMUSG00000077991.1	thymus	glm
ENSMUSG00000065473.1	thymus	glm
ENSMUSG00000089204.1	thymus	glm
ENSMUSG00000092868.1	thymus	glm
ENSMUSG00000065616.3	thymus	glm
ENSMUSG00000093060.1	thymus	glm
ENSMUSG00000092852.1	thymus	glm
ENSMUSG00000065604.2	thymus	glm
ENSMUSG00000098251.1	thymus	glm
ENSMUSG00000099017.1	thymus	glm
ENSMUSG00000098866.1	thymus	glm
ENSMUSG00000078041.1	thymus	glm
ENSMUSG00000076146.1	thymus	glm
ENSMUSG00000099105.1	thymus	glm
ENSMUSG00000098751.1	thymus	glm
ENSMUSG00000098282.1	thymus	glm
ENSMUSG00000065474.1	thymus	glm
ENSMUSG00000077127.1	thymus	glm
ENSMUSG00000093254.1	thymus	glm
ENSMUSG00000088113.1	thymus	glm
ENSMUSG00000106074.1	thymus	glm
ENSMUSG00000092787.1	thymus	glm
ENSMUSG00000093340.1	thymus	glm
ENSMUSG00000076281.1	thymus	glm
ENSMUSG00000065462.3	thymus	glm
ENSMUSG00000092745.1	thymus	glm
ENSMUSG00000065502.1	thymus	glm
ENSMUSG00000077886.1	thymus	glm
ENSMUSG00000106463.1	thymus	glm
ENSMUSG00000092961.1	thymus	glm
ENSMUSG00000093331.1	thymus	glm
ENSMUSG00000098701.1	thymus	glm
ENSMUSG00000099075.1	thymus	glm
ENSMUSG00000093087.1	thymus	glm
ENSMUSG00000088491.1	thymus	glm
ENSMUSG00000065592.2	urinary_bladder	glm
ENSMUSG00000065445.3	urinary_bladder	glm
ENSMUSG00000070084.3	urinary_bladder	glm
ENSMUSG00000065401.1	urinary_bladder	glm
ENSMUSG00000065443.1	urinary_bladder	glm
ENSMUSG00000065533.1	urinary_bladder	glm
ENSMUSG00000076972.2	urinary_bladder	glm
ENSMUSG00000065457.3	urinary_bladder	glm
ENSMUSG00000080594.1	urinary_bladder	glm
ENSMUSG00000065488.2	urinary_bladder	glm
ENSMUSG00000098606.1	urinary_bladder	glm
ENSMUSG00000106348.1	urinary_bladder	glm
ENSMUSG00000093140.1	urinary_bladder	glm
ENSMUSG00000098419.1	urinary_bladder	glm
ENSMUSG00000065432.1	urinary_bladder	glm
ENSMUSG00000065546.1	urinary_bladder	glm
ENSMUSG00000065489.1	urinary_bladder	glm
ENSMUSG00000106471.1	urinary_bladder	glm
ENSMUSG00000104794.1	urinary_bladder	glm
ENSMUSG00000070144.1	urinary_bladder	glm
ENSMUSG00000092659.1	urinary_bladder	glm
