## Supplementary Tables for "Dynamics of microRNA expression during mouse prenatal development": SupplementaryTable-5.tsv

Human	Mouse
ENSG00000194717.4	ENSMUSG00000070141.2
ENSG00000198972.3	ENSMUSG00000105758.1
ENSG00000198973.4	ENSMUSG00000065616.3
ENSG00000198974.3	ENSMUSG00000105585.1
ENSG00000198975.2	ENSMUSG00000092770.1
ENSG00000198976.1	ENSMUSG00000065427.1
ENSG00000198982.4	ENSMUSG00000104582.1
ENSG00000198983.1	ENSMUSG00000065575.1
ENSG00000198984.1	ENSMUSG00000065429.1
ENSG00000198987.1	ENSMUSG00000065606.1
ENSG00000198995.3	ENSMUSG00000065417.1
ENSG00000198997.2	ENSMUSG00000065594.1
ENSG00000199001.1	ENSMUSG00000065450.1
ENSG00000199005.4	ENSMUSG00000065433.1
ENSG00000199012.2	ENSMUSG00000065570.1
ENSG00000199015.4	ENSMUSG00000065438.2
ENSG00000199017.2	ENSMUSG00000070144.1
ENSG00000199020.3	ENSMUSG00000098838.2
ENSG00000199023.3	ENSMUSG00000065593.1
ENSG00000199025.4	ENSMUSG00000065561.2
ENSG00000199030.2	ENSMUSG00000065557.3
ENSG00000199031.1	ENSMUSG00000106340.1
ENSG00000199032.1	ENSMUSG00000065579.1
ENSG00000199036.1	ENSMUSG00000105964.1
ENSG00000199038.1	ENSMUSG00000065551.1
ENSG00000199043.1	ENSMUSG00000065501.1
ENSG00000199047.3	ENSMUSG00000105200.1
ENSG00000199051.3	ENSMUSG00000065510.1
ENSG00000199053.3	ENSMUSG00000065534.1
ENSG00000199059.3	ENSMUSG00000065435.1
ENSG00000199065.3	ENSMUSG00000065556.1
ENSG00000199069.3	ENSMUSG00000065617.1
ENSG00000199072.3	ENSMUSG00000105621.1
ENSG00000199075.1	ENSMUSG00000065513.1
ENSG00000199077.3	ENSMUSG00000106336.1
ENSG00000199080.1	ENSMUSG00000065480.1
ENSG00000199082.1	ENSMUSG00000065436.1
ENSG00000199085.3	ENSMUSG00000065505.1
ENSG00000199088.5	ENSMUSG00000065498.4
ENSG00000199090.1	ENSMUSG00000065571.1
ENSG00000199092.4	ENSMUSG00000065497.1
ENSG00000199094.3	ENSMUSG00000065567.1
ENSG00000199095.1	ENSMUSG00000077886.1
ENSG00000199102.1	ENSMUSG00000065482.1
ENSG00000199104.2	ENSMUSG00000065481.1
ENSG00000199107.3	ENSMUSG00000093089.1
ENSG00000199109.4	ENSMUSG00000065477.3
ENSG00000199121.4	ENSMUSG00000065468.1
ENSG00000199122.3	ENSMUSG00000065560.1
ENSG00000199127.1	ENSMUSG00000065457.3
ENSG00000199130.3	ENSMUSG00000065449.1
ENSG00000199132.1	ENSMUSG00000065486.1
ENSG00000199133.3	ENSMUSG00000065453.1
ENSG00000199135.1	ENSMUSG00000065451.1
ENSG00000199145.1	ENSMUSG00000065447.1
ENSG00000199150.3	ENSMUSG00000065440.1
ENSG00000199151.3	ENSMUSG00000105210.1
ENSG00000199153.1	ENSMUSG00000065437.1
ENSG00000199157.2	ENSMUSG00000065432.1
ENSG00000199158.1	ENSMUSG00000065586.1
ENSG00000199161.1	ENSMUSG00000105799.1
ENSG00000199165.3	ENSMUSG00000065421.3
ENSG00000199169.1	ENSMUSG00000065413.2
ENSG00000199172.3	ENSMUSG00000065607.1
ENSG00000199177.1	ENSMUSG00000065408.1
ENSG00000199179.3	ENSMUSG00000065406.3
ENSG00000202560.4	ENSMUSG00000076063.1
ENSG00000202566.4	ENSMUSG00000065509.3
ENSG00000202569.4	ENSMUSG00000070127.2
ENSG00000202601.4	ENSMUSG00000076946.2
ENSG00000202609.4	ENSMUSG00000070103.2
ENSG00000207547.1	ENSMUSG00000065394.1
ENSG00000207548.3	ENSMUSG00000065415.1
ENSG00000207550.1	ENSMUSG00000065396.1
ENSG00000207562.3	ENSMUSG00000065587.1
ENSG00000207563.1	ENSMUSG00000065599.2
ENSG00000207569.2	ENSMUSG00000070072.1
ENSG00000207571.1	ENSMUSG00000076010.1
ENSG00000207579.1	ENSMUSG00000076274.1
ENSG00000207581.1	ENSMUSG00000092807.1
ENSG00000207582.1	ENSMUSG00000065476.2
ENSG00000207585.1	ENSMUSG00000076338.1
ENSG00000207586.1	ENSMUSG00000065524.1
ENSG00000207587.1	ENSMUSG00000077001.2
ENSG00000207590.1	ENSMUSG00000065562.1
ENSG00000207595.1	ENSMUSG00000065423.1
ENSG00000207597.1	ENSMUSG00000070075.1
ENSG00000207598.1	ENSMUSG00000065454.2
ENSG00000207600.3	ENSMUSG00000076049.4
ENSG00000207604.3	ENSMUSG00000065559.1
ENSG00000207605.3	ENSMUSG00000105497.1
ENSG00000207607.3	ENSMUSG00000065400.1
ENSG00000207608.3	ENSMUSG00000070076.2
ENSG00000207609.3	ENSMUSG00000070077.2
ENSG00000207611.1	ENSMUSG00000065470.1
ENSG00000207613.1	ENSMUSG00000065483.2
ENSG00000207614.1	ENSMUSG00000065395.1
ENSG00000207617.4	ENSMUSG00000105904.1
ENSG00000207624.1	ENSMUSG00000065581.1
ENSG00000207625.1	ENSMUSG00000065441.2
ENSG00000207630.1	ENSMUSG00000065491.1
ENSG00000207633.3	ENSMUSG00000070081.2
ENSG00000207638.1	ENSMUSG00000065530.1
ENSG00000207639.1	ENSMUSG00000076972.2
ENSG00000207649.3	ENSMUSG00000065512.3
ENSG00000207651.1	ENSMUSG00000065494.1
ENSG00000207654.4	ENSMUSG00000065520.2
ENSG00000207656.1	ENSMUSG00000070107.1
ENSG00000207691.1	ENSMUSG00000065619.2
ENSG00000207692.3	ENSMUSG00000076067.1
ENSG00000207695.1	ENSMUSG00000065596.1
ENSG00000207698.1	ENSMUSG00000065544.1
ENSG00000207702.1	ENSMUSG00000065585.1
ENSG00000207705.2	ENSMUSG00000065469.1
ENSG00000207708.1	ENSMUSG00000065474.1
ENSG00000207713.3	ENSMUSG00000065462.3
ENSG00000207717.1	ENSMUSG00000076120.1
ENSG00000207721.1	ENSMUSG00000065431.1
ENSG00000207725.3	ENSMUSG00000065471.1
ENSG00000207726.3	ENSMUSG00000070102.1
ENSG00000207728.1	ENSMUSG00000078027.1
ENSG00000207730.3	ENSMUSG00000065549.3
ENSG00000207731.1	ENSMUSG00000065404.1
ENSG00000207732.1	ENSMUSG00000065603.1
ENSG00000207737.1	ENSMUSG00000065578.1
ENSG00000207739.1	ENSMUSG00000065583.1
ENSG00000207743.3	ENSMUSG00000070105.3
ENSG00000207744.1	ENSMUSG00000065500.3
ENSG00000207749.4	ENSMUSG00000093291.2
ENSG00000207752.1	ENSMUSG00000065547.1
ENSG00000207754.3	ENSMUSG00000076219.1
ENSG00000207755.3	ENSMUSG00000076399.1
ENSG00000207757.1	ENSMUSG00000065527.1
ENSG00000207758.1	ENSMUSG00000070139.1
ENSG00000207759.1	ENSMUSG00000065565.1
ENSG00000207761.3	ENSMUSG00000065577.1
ENSG00000207768.3	ENSMUSG00000065398.1
ENSG00000207778.3	ENSMUSG00000065402.1
ENSG00000207779.1	ENSMUSG00000065580.2
ENSG00000207782.3	ENSMUSG00000065495.1
ENSG00000207784.3	ENSMUSG00000076140.1
ENSG00000207789.1	ENSMUSG00000065430.1
ENSG00000207797.1	ENSMUSG00000065532.1
ENSG00000207798.1	ENSMUSG00000065539.1
ENSG00000207800.3	ENSMUSG00000070110.2
ENSG00000207804.1	ENSMUSG00000076333.1
ENSG00000207805.3	ENSMUSG00000070140.1
ENSG00000207808.1	ENSMUSG00000065444.1
ENSG00000207811.3	ENSMUSG00000065492.1
ENSG00000207816.1	ENSMUSG00000093073.1
ENSG00000207818.1	ENSMUSG00000077847.1
ENSG00000207827.1	ENSMUSG00000065405.3
ENSG00000207863.1	ENSMUSG00000065472.1
ENSG00000207864.3	ENSMUSG00000065475.2
ENSG00000207868.1	ENSMUSG00000106233.1
ENSG00000207870.1	ENSMUSG00000065422.1
ENSG00000207924.3	ENSMUSG00000065488.2
ENSG00000207926.1	ENSMUSG00000065407.1
ENSG00000207927.1	ENSMUSG00000065552.1
ENSG00000207932.1	ENSMUSG00000065465.1
ENSG00000207933.3	ENSMUSG00000106493.1
ENSG00000207934.1	ENSMUSG00000077980.1
ENSG00000207935.3	ENSMUSG00000065507.3
ENSG00000207938.1	ENSMUSG00000077897.1
ENSG00000207942.2	ENSMUSG00000104858.1
ENSG00000207944.1	ENSMUSG00000077042.2
ENSG00000207947.3	ENSMUSG00000065515.1
ENSG00000207948.3	ENSMUSG00000070130.1
ENSG00000207954.1	ENSMUSG00000065414.1
ENSG00000207960.1	ENSMUSG00000065538.1
ENSG00000207961.3	ENSMUSG00000070136.1
ENSG00000207962.1	ENSMUSG00000065490.1
ENSG00000207969.1	ENSMUSG00000076005.1
ENSG00000207971.1	ENSMUSG00000093354.1
ENSG00000207975.1	ENSMUSG00000065458.1
ENSG00000207978.1	ENSMUSG00000065448.2
ENSG00000207980.1	ENSMUSG00000065611.1
ENSG00000207989.3	ENSMUSG00000077025.2
ENSG00000207990.3	ENSMUSG00000076361.1
ENSG00000207993.3	ENSMUSG00000065426.3
ENSG00000207994.1	ENSMUSG00000093011.1
ENSG00000207995.1	ENSMUSG00000065425.1
ENSG00000207996.1	ENSMUSG00000065589.1
ENSG00000208001.1	ENSMUSG00000070080.1
ENSG00000208004.2	ENSMUSG00000077925.1
ENSG00000208005.1	ENSMUSG00000076122.1
ENSG00000208006.1	ENSMUSG00000092995.1
ENSG00000208008.1	ENSMUSG00000065479.2
ENSG00000208009.1	ENSMUSG00000065484.1
ENSG00000208012.1	ENSMUSG00000065602.1
ENSG00000208013.3	ENSMUSG00000076011.1
ENSG00000208014.1	ENSMUSG00000076357.2
ENSG00000208015.1	ENSMUSG00000070100.1
ENSG00000208017.3	ENSMUSG00000065439.1
ENSG00000208023.3	ENSMUSG00000065464.2
ENSG00000208024.1	ENSMUSG00000070126.1
ENSG00000208027.4	ENSMUSG00000070128.3
ENSG00000208036.1	ENSMUSG00000065514.1
ENSG00000208037.1	ENSMUSG00000065528.1
ENSG00000210741.1	ENSMUSG00000065546.1
ENSG00000211137.1	ENSMUSG00000076379.2
ENSG00000211520.2	ENSMUSG00000106400.1
ENSG00000211538.1	ENSMUSG00000076251.1
ENSG00000211568.1	ENSMUSG00000076335.1
ENSG00000211574.1	ENSMUSG00000076451.1
ENSG00000211575.3	ENSMUSG00000076456.1
ENSG00000211579.2	ENSMUSG00000076453.1
ENSG00000211582.1	ENSMUSG00000076459.1
ENSG00000211583.3	ENSMUSG00000076455.1
ENSG00000211590.1	ENSMUSG00000076457.1
ENSG00000211591.1	ENSMUSG00000076454.1
ENSG00000211991.4	ENSMUSG00000076398.1
ENSG00000211997.1	ENSMUSG00000076143.1
ENSG00000212040.3	ENSMUSG00000076241.2
ENSG00000212100.2	ENSMUSG00000076458.1
ENSG00000212102.1	ENSMUSG00000076288.1
ENSG00000215938.3	ENSMUSG00000077996.1
ENSG00000215939.3	ENSMUSG00000106425.1
ENSG00000215957.1	ENSMUSG00000098807.2
ENSG00000215966.1	ENSMUSG00000077851.1
ENSG00000215991.1	ENSMUSG00000077928.1
ENSG00000216001.3	ENSMUSG00000076050.1
ENSG00000216009.3	ENSMUSG00000077962.1
ENSG00000216031.1	ENSMUSG00000065410.1
ENSG00000216069.1	ENSMUSG00000077890.1
ENSG00000216099.3	ENSMUSG00000099224.1
ENSG00000216101.3	ENSMUSG00000077931.1
ENSG00000216179.1	ENSMUSG00000076052.1
ENSG00000221028.1	ENSMUSG00000093515.1
ENSG00000221036.5	ENSMUSG00000080411.1
ENSG00000221120.1	ENSMUSG00000080669.1
ENSG00000221264.1	ENSMUSG00000088699.1
ENSG00000221273.1	ENSMUSG00000104884.1
ENSG00000221394.1	ENSMUSG00000098474.1
ENSG00000221464.1	ENSMUSG00000080454.3
ENSG00000221479.3	ENSMUSG00000093227.1
ENSG00000221598.3	ENSMUSG00000080441.1
ENSG00000221656.1	ENSMUSG00000080342.1
ENSG00000221710.1	ENSMUSG00000080331.1
ENSG00000221745.3	ENSMUSG00000080687.1
ENSG00000221792.1	ENSMUSG00000080374.1
ENSG00000222246.1	ENSMUSG00000084468.1
ENSG00000222321.1	ENSMUSG00000093039.1
ENSG00000222715.1	ENSMUSG00000084713.2
ENSG00000238367.1	ENSMUSG00000089323.1
ENSG00000251856.1	ENSMUSG00000076146.1
ENSG00000252219.2	ENSMUSG00000077127.1
ENSG00000254324.3	ENSMUSG00000065612.1
ENSG00000263413.2	ENSMUSG00000104594.1
ENSG00000263414.1	ENSMUSG00000098562.1
ENSG00000264102.1	ENSMUSG00000098651.1
ENSG00000264370.1	ENSMUSG00000098480.1
ENSG00000264399.1	ENSMUSG00000065420.2
ENSG00000264408.1	ENSMUSG00000092724.1
ENSG00000264823.3	ENSMUSG00000092765.3
ENSG00000265201.1	ENSMUSG00000093132.1
ENSG00000265606.1	ENSMUSG00000098569.1
ENSG00000266297.1	ENSMUSG00000076460.1
ENSG00000266325.1	ENSMUSG00000093192.1
ENSG00000266751.1	ENSMUSG00000093006.2
ENSG00000267195.1	ENSMUSG00000065590.1
ENSG00000267200.1	ENSMUSG00000065537.2
ENSG00000269782.1	ENSMUSG00000084600.1
ENSG00000271886.1	ENSMUSG00000065536.2
ENSG00000272036.1	ENSMUSG00000065446.1
ENSG00000272080.1	ENSMUSG00000070108.2
ENSG00000272230.1	ENSMUSG00000093317.1
ENSG00000272458.1	ENSMUSG00000087855.1
ENSG00000272543.1	ENSMUSG00000092963.1
ENSG00000273627.1	ENSMUSG00000098881.1
ENSG00000273778.1	ENSMUSG00000098338.1
ENSG00000274111.1	ENSMUSG00000098547.1
ENSG00000274986.1	ENSMUSG00000065582.1
ENSG00000275238.1	ENSMUSG00000093004.1
ENSG00000275836.1	ENSMUSG00000092763.1
ENSG00000275859.1	ENSMUSG00000098266.1
ENSG00000276158.2	ENSMUSG00000093122.1
ENSG00000276181.1	ENSMUSG00000092826.1
ENSG00000276352.2	ENSMUSG00000099236.2
ENSG00000276365.1	ENSMUSG00000065592.2
ENSG00000276824.1	ENSMUSG00000099237.1
ENSG00000276857.1	ENSMUSG00000098289.1
ENSG00000277713.1	ENSMUSG00000098904.1
ENSG00000280968.1	ENSMUSG00000104880.1
ENSG00000281696.1	ENSMUSG00000105770.1
ENSG00000281842.2	ENSMUSG00000106463.1
ENSG00000283152.1	ENSMUSG00000065516.1
ENSG00000283159.1	ENSMUSG00000076313.1
ENSG00000283165.1	ENSMUSG00000065574.1
ENSG00000283170.1	ENSMUSG00000065428.4
ENSG00000283180.1	ENSMUSG00000093270.1
ENSG00000283242.1	ENSMUSG00000065499.1
ENSG00000283279.1	ENSMUSG00000076006.2
ENSG00000283320.1	ENSMUSG00000065563.1
ENSG00000283335.1	ENSMUSG00000105010.1
ENSG00000283364.1	ENSMUSG00000070065.1
ENSG00000283441.1	ENSMUSG00000076312.1
ENSG00000283450.1	ENSMUSG00000106471.1
ENSG00000283484.1	ENSMUSG00000065609.1
ENSG00000283534.1	ENSMUSG00000106465.1
ENSG00000283556.1	ENSMUSG00000105853.1
ENSG00000283588.1	ENSMUSG00000105178.1
ENSG00000283604.1	ENSMUSG00000105524.1
ENSG00000283612.1	ENSMUSG00000065553.1
