## Supplementary Tables for "Dynamics of microRNA expression during mouse prenatal development": SupplementaryTable-6.tsv

adrenal_gland	ENSMUSG00000065609.1:ENSG00000283484.1	mouse
adrenal_gland	ENSMUSG00000065616.3:ENSG00000198973.4	mouse
adrenal_gland	ENSMUSG00000065491.1:ENSG00000207630.1	mouse
adrenal_gland	ENSMUSG00000065402.1:ENSG00000207778.3	mouse
adrenal_gland	ENSMUSG00000105210.1:ENSG00000199151.3	mouse
adrenal_gland	ENSMUSG00000076451.1:ENSG00000211574.1	mouse
adrenal_gland	ENSMUSG00000065587.1:ENSG00000207562.3	mouse
adrenal_gland	ENSMUSG00000065488.2:ENSG00000207924.3	mouse
adrenal_gland	ENSMUSG00000065492.1:ENSG00000207811.3	mouse
adrenal_gland	ENSMUSG00000065546.1:ENSG00000210741.1	mouse
adrenal_gland	ENSMUSG00000077886.1:ENSG00000199095.1	mouse
adrenal_gland	ENSMUSG00000076010.1:ENSG00000207571.1	mouse
brain	ENSMUSG00000065435.1:ENSG00000199059.3	mouse
brain	ENSMUSG00000070103.2:ENSG00000202609.4	mouse
brain	ENSMUSG00000065425.1:ENSG00000207995.1	mouse
brain	ENSMUSG00000065414.1:ENSG00000207954.1	mouse
brain	ENSMUSG00000076049.4:ENSG00000207600.3	mouse
brain	ENSMUSG00000076451.1:ENSG00000211574.1	mouse
brain	ENSMUSG00000065441.2:ENSG00000207625.1	mouse
brain	ENSMUSG00000065499.1:ENSG00000283242.1	mouse
brain	ENSMUSG00000065538.1:ENSG00000207960.1	mouse
brain	ENSMUSG00000065520.2:ENSG00000207654.4	mouse
brain	ENSMUSG00000065512.3:ENSG00000207649.3	mouse
brain	ENSMUSG00000065609.1:ENSG00000283484.1	mouse
brain	ENSMUSG00000065433.1:ENSG00000199005.4	mouse
brain	ENSMUSG00000065537.2:ENSG00000267200.1	mouse
brain	ENSMUSG00000093227.1:ENSG00000221479.3	mouse
brain	ENSMUSG00000065617.1:ENSG00000199069.3	mouse
brain	ENSMUSG00000065481.1:ENSG00000199104.2	mouse
brain	ENSMUSG00000076335.1:ENSG00000211568.1	mouse
brain	ENSMUSG00000076067.1:ENSG00000207692.3	mouse
brain	ENSMUSG00000065457.3:ENSG00000199127.1	mouse
brain	ENSMUSG00000065507.3:ENSG00000207935.3	mouse
brain	ENSMUSG00000093354.1:ENSG00000207971.1	mouse
brain	ENSMUSG00000065491.1:ENSG00000207630.1	mouse
brain	ENSMUSG00000076456.1:ENSG00000211575.3	mouse
brain	ENSMUSG00000065524.1:ENSG00000207586.1	mouse
brain	ENSMUSG00000065470.1:ENSG00000207611.1	mouse
brain	ENSMUSG00000076219.1:ENSG00000207754.3	mouse
brain	ENSMUSG00000080331.1:ENSG00000221710.1	mouse
brain	ENSMUSG00000065450.1:ENSG00000199001.1	mouse
brain	ENSMUSG00000065407.1:ENSG00000207926.1	mouse
brain	ENSMUSG00000093122.1:ENSG00000276158.2	mouse
brain	ENSMUSG00000076120.1:ENSG00000207717.1	mouse
brain	ENSMUSG00000093011.1:ENSG00000207994.1	mouse
brain	ENSMUSG00000106493.1:ENSG00000207933.3	mouse
brain	ENSMUSG00000065469.1:ENSG00000207705.2	mouse
brain	ENSMUSG00000080669.1:ENSG00000221120.1	mouse
brain	ENSMUSG00000065552.1:ENSG00000207927.1	mouse
brain	ENSMUSG00000077001.2:ENSG00000207587.1	mouse
brain	ENSMUSG00000065415.1:ENSG00000207548.3	mouse
brain	ENSMUSG00000076459.1:ENSG00000211582.1	mouse
brain	ENSMUSG00000065447.1:ENSG00000199145.1	mouse
brain	ENSMUSG00000065575.1:ENSG00000198983.1	mouse
brain	ENSMUSG00000070110.2:ENSG00000207800.3	mouse
brain	ENSMUSG00000076458.1:ENSG00000212100.2	mouse
brain	ENSMUSG00000065539.1:ENSG00000207798.1	mouse
brain	ENSMUSG00000080687.1:ENSG00000221745.3	mouse
brain	ENSMUSG00000093073.1:ENSG00000207816.1	mouse
brain	ENSMUSG00000065482.1:ENSG00000199102.1	mouse
brain	ENSMUSG00000093039.1:ENSG00000222321.1	mouse
brain	ENSMUSG00000065454.2:ENSG00000207598.1	mouse
brain	ENSMUSG00000076146.1:ENSG00000251856.1	mouse
brain	ENSMUSG00000078027.1:ENSG00000207728.1	mouse
brain	ENSMUSG00000070107.1:ENSG00000207656.1	mouse
heart	ENSMUSG00000076312.1:ENSG00000283441.1	mouse
heart	ENSMUSG00000065432.1:ENSG00000199157.2	mouse
heart	ENSMUSG00000077928.1:ENSG00000215991.1	mouse
heart	ENSMUSG00000105200.1:ENSG00000199047.3	mouse
heart	ENSMUSG00000070110.2:ENSG00000207800.3	mouse
heart	ENSMUSG00000065562.1:ENSG00000207590.1	mouse
heart	ENSMUSG00000076050.1:ENSG00000216001.3	mouse
heart	ENSMUSG00000076335.1:ENSG00000211568.1	mouse
heart	ENSMUSG00000065552.1:ENSG00000207927.1	mouse
heart	ENSMUSG00000070075.1:ENSG00000207597.1	mouse
heart	ENSMUSG00000065581.1:ENSG00000207624.1	mouse
heart	ENSMUSG00000065447.1:ENSG00000199145.1	mouse
heart	ENSMUSG00000070144.1:ENSG00000199017.2	mouse
heart	ENSMUSG00000065482.1:ENSG00000199102.1	mouse
heart	ENSMUSG00000106471.1:ENSG00000283450.1	mouse
heart	ENSMUSG00000093515.1:ENSG00000221028.1	mouse
intestine	ENSMUSG00000065582.1:ENSG00000274986.1	mouse
intestine	ENSMUSG00000065408.1:ENSG00000199177.1	mouse
intestine	ENSMUSG00000065581.1:ENSG00000207624.1	mouse
intestine	ENSMUSG00000065562.1:ENSG00000207590.1	mouse
intestine	ENSMUSG00000076457.1:ENSG00000211590.1	mouse
intestine	ENSMUSG00000065592.2:ENSG00000276365.1	mouse
intestine	ENSMUSG00000065616.3:ENSG00000198973.4	mouse
intestine	ENSMUSG00000076312.1:ENSG00000283441.1	mouse
intestine	ENSMUSG00000076067.1:ENSG00000207692.3	mouse
intestine	ENSMUSG00000070075.1:ENSG00000207597.1	mouse
intestine	ENSMUSG00000065491.1:ENSG00000207630.1	mouse
intestine	ENSMUSG00000065586.1:ENSG00000199158.1	mouse
intestine	ENSMUSG00000076946.2:ENSG00000202601.4	mouse
intestine	ENSMUSG00000065474.1:ENSG00000207708.1	mouse
intestine	ENSMUSG00000065574.1:ENSG00000283165.1	mouse
intestine	ENSMUSG00000065462.3:ENSG00000207713.3	mouse
intestine	ENSMUSG00000065549.3:ENSG00000207730.3	mouse
intestine	ENSMUSG00000065609.1:ENSG00000283484.1	mouse
intestine	ENSMUSG00000065499.1:ENSG00000283242.1	mouse
intestine	ENSMUSG00000065469.1:ENSG00000207705.2	mouse
intestine	ENSMUSG00000065400.1:ENSG00000207607.3	mouse
intestine	ENSMUSG00000065427.1:ENSG00000198976.1	mouse
intestine	ENSMUSG00000065619.2:ENSG00000207691.1	mouse
intestine	ENSMUSG00000076361.1:ENSG00000207990.3	mouse
intestine	ENSMUSG00000065407.1:ENSG00000207926.1	mouse
kidney	ENSMUSG00000065488.2:ENSG00000207924.3	mouse
kidney	ENSMUSG00000076457.1:ENSG00000211590.1	mouse
kidney	ENSMUSG00000065532.1:ENSG00000207797.1	mouse
kidney	ENSMUSG00000065546.1:ENSG00000210741.1	mouse
kidney	ENSMUSG00000065507.3:ENSG00000207935.3	mouse
kidney	ENSMUSG00000093227.1:ENSG00000221479.3	mouse
kidney	ENSMUSG00000065524.1:ENSG00000207586.1	mouse
kidney	ENSMUSG00000065500.3:ENSG00000207744.1	mouse
kidney	ENSMUSG00000076010.1:ENSG00000207571.1	mouse
kidney	ENSMUSG00000065549.3:ENSG00000207730.3	mouse
kidney	ENSMUSG00000065400.1:ENSG00000207607.3	mouse
kidney	ENSMUSG00000065427.1:ENSG00000198976.1	mouse
kidney	ENSMUSG00000076357.2:ENSG00000208014.1	mouse
kidney	ENSMUSG00000065474.1:ENSG00000207708.1	mouse
kidney	ENSMUSG00000065462.3:ENSG00000207713.3	mouse
liver	ENSMUSG00000065402.1:ENSG00000207778.3	mouse
liver	ENSMUSG00000065582.1:ENSG00000274986.1	mouse
liver	ENSMUSG00000065556.1:ENSG00000199065.3	mouse
liver	ENSMUSG00000070140.1:ENSG00000207805.3	mouse
liver	ENSMUSG00000076457.1:ENSG00000211590.1	mouse
liver	ENSMUSG00000080411.1:ENSG00000221036.5	mouse
liver	ENSMUSG00000105853.1:ENSG00000283556.1	mouse
liver	ENSMUSG00000070065.1:ENSG00000283364.1	mouse
liver	ENSMUSG00000070080.1:ENSG00000208001.1	mouse
liver	ENSMUSG00000065505.1:ENSG00000199085.3	mouse
liver	ENSMUSG00000106336.1:ENSG00000199077.3	mouse
liver	ENSMUSG00000076241.2:ENSG00000212040.3	mouse
liver	ENSMUSG00000105799.1:ENSG00000199161.1	mouse
liver	ENSMUSG00000105210.1:ENSG00000199151.3	mouse
liver	ENSMUSG00000077886.1:ENSG00000199095.1	mouse
liver	ENSMUSG00000106471.1:ENSG00000283450.1	mouse
liver	ENSMUSG00000098289.1:ENSG00000276857.1	mouse
liver	ENSMUSG00000065559.1:ENSG00000207604.3	mouse
liver	ENSMUSG00000065415.1:ENSG00000207548.3	mouse
lung	ENSMUSG00000065575.1:ENSG00000198983.1	mouse
lung	ENSMUSG00000065435.1:ENSG00000199059.3	mouse
lung	ENSMUSG00000065587.1:ENSG00000207562.3	mouse
lung	ENSMUSG00000076120.1:ENSG00000207717.1	mouse
lung	ENSMUSG00000065492.1:ENSG00000207811.3	mouse
lung	ENSMUSG00000076146.1:ENSG00000251856.1	mouse
lung	ENSMUSG00000065432.1:ENSG00000199157.2	mouse
lung	ENSMUSG00000078027.1:ENSG00000207728.1	mouse
lung	ENSMUSG00000070065.1:ENSG00000283364.1	mouse
lung	ENSMUSG00000065603.1:ENSG00000207732.1	mouse
lung	ENSMUSG00000077928.1:ENSG00000215991.1	mouse
lung	ENSMUSG00000065462.3:ENSG00000207713.3	mouse
lung	ENSMUSG00000065474.1:ENSG00000207708.1	mouse
lung	ENSMUSG00000098289.1:ENSG00000276857.1	mouse
lung	ENSMUSG00000106336.1:ENSG00000199077.3	mouse
lung	ENSMUSG00000065400.1:ENSG00000207607.3	mouse
lung	ENSMUSG00000065549.3:ENSG00000207730.3	mouse
lung	ENSMUSG00000065427.1:ENSG00000198976.1	mouse
muscle_organ	ENSMUSG00000077025.2:ENSG00000207989.3	mouse
muscle_organ	ENSMUSG00000098838.2:ENSG00000199020.3	mouse
muscle_organ	ENSMUSG00000076313.1:ENSG00000283159.1	mouse
muscle_organ	ENSMUSG00000070080.1:ENSG00000208001.1	mouse
muscle_organ	ENSMUSG00000070140.1:ENSG00000207805.3	mouse
muscle_organ	ENSMUSG00000070105.3:ENSG00000207743.3	mouse
muscle_organ	ENSMUSG00000065480.1:ENSG00000199080.1	mouse
muscle_organ	ENSMUSG00000076219.1:ENSG00000207754.3	mouse
muscle_organ	ENSMUSG00000070128.3:ENSG00000208027.4	mouse
muscle_organ	ENSMUSG00000076241.2:ENSG00000212040.3	mouse
muscle_organ	ENSMUSG00000070076.2:ENSG00000207608.3	mouse
muscle_organ	ENSMUSG00000098807.2:ENSG00000215957.1	mouse
muscle_organ	ENSMUSG00000065497.1:ENSG00000199092.4	mouse
muscle_organ	ENSMUSG00000065433.1:ENSG00000199005.4	mouse
muscle_organ	ENSMUSG00000076063.1:ENSG00000202560.4	mouse
muscle_organ	ENSMUSG00000065577.1:ENSG00000207761.3	mouse
muscle_organ	ENSMUSG00000105853.1:ENSG00000283556.1	mouse
muscle_organ	ENSMUSG00000065438.2:ENSG00000199015.4	mouse
muscle_organ	ENSMUSG00000104582.1:ENSG00000198982.4	mouse
muscle_organ	ENSMUSG00000065477.3:ENSG00000199109.4	mouse
muscle_organ	ENSMUSG00000065559.1:ENSG00000207604.3	mouse
muscle_organ	ENSMUSG00000065570.1:ENSG00000199012.2	mouse
muscle_organ	ENSMUSG00000105178.1:ENSG00000283588.1	mouse
muscle_organ	ENSMUSG00000070072.1:ENSG00000207569.2	mouse
muscle_organ	ENSMUSG00000076312.1:ENSG00000283441.1	mouse
muscle_organ	ENSMUSG00000105200.1:ENSG00000199047.3	mouse
muscle_organ	ENSMUSG00000065498.4:ENSG00000199088.5	mouse
muscle_organ	ENSMUSG00000080411.1:ENSG00000221036.5	mouse
muscle_organ	ENSMUSG00000065448.2:ENSG00000207978.1	mouse
muscle_organ	ENSMUSG00000070108.2:ENSG00000272080.1	mouse
muscle_organ	ENSMUSG00000065441.2:ENSG00000207625.1	mouse
muscle_organ	ENSMUSG00000065561.2:ENSG00000199025.4	mouse
muscle_organ	ENSMUSG00000076006.2:ENSG00000283279.1	mouse
muscle_organ	ENSMUSG00000070139.1:ENSG00000207758.1	mouse
muscle_organ	ENSMUSG00000104858.1:ENSG00000207942.2	mouse
muscle_organ	ENSMUSG00000099236.2:ENSG00000276352.2	mouse
muscle_organ	ENSMUSG00000105210.1:ENSG00000199151.3	mouse
muscle_organ	ENSMUSG00000065488.2:ENSG00000207924.3	mouse
muscle_organ	ENSMUSG00000076451.1:ENSG00000211574.1	mouse
muscle_organ	ENSMUSG00000065426.3:ENSG00000207993.3	mouse
muscle_organ	ENSMUSG00000065486.1:ENSG00000199132.1	mouse
muscle_organ	ENSMUSG00000076050.1:ENSG00000216001.3	mouse
muscle_organ	ENSMUSG00000070136.1:ENSG00000207961.3	mouse
muscle_organ	ENSMUSG00000077001.2:ENSG00000207587.1	mouse
muscle_organ	ENSMUSG00000099224.1:ENSG00000216099.3	mouse
muscle_organ	ENSMUSG00000070110.2:ENSG00000207800.3	mouse
muscle_organ	ENSMUSG00000093291.2:ENSG00000207749.4	mouse
muscle_organ	ENSMUSG00000077928.1:ENSG00000215991.1	mouse
muscle_organ	ENSMUSG00000076357.2:ENSG00000208014.1	mouse
muscle_organ	ENSMUSG00000070144.1:ENSG00000199017.2	mouse
muscle_organ	ENSMUSG00000106471.1:ENSG00000283450.1	mouse
muscle_organ	ENSMUSG00000065546.1:ENSG00000210741.1	mouse
muscle_organ	ENSMUSG00000080687.1:ENSG00000221745.3	mouse
muscle_organ	ENSMUSG00000070107.1:ENSG00000207656.1	mouse
muscle_organ	ENSMUSG00000105524.1:ENSG00000283604.1	mouse
muscle_organ	ENSMUSG00000076010.1:ENSG00000207571.1	mouse
neural_tube	ENSMUSG00000065435.1:ENSG00000199059.3	mouse
neural_tube	ENSMUSG00000070103.2:ENSG00000202609.4	mouse
neural_tube	ENSMUSG00000065414.1:ENSG00000207954.1	mouse
neural_tube	ENSMUSG00000065425.1:ENSG00000207995.1	mouse
neural_tube	ENSMUSG00000065499.1:ENSG00000283242.1	mouse
neural_tube	ENSMUSG00000065512.3:ENSG00000207649.3	mouse
neural_tube	ENSMUSG00000076049.4:ENSG00000207600.3	mouse
neural_tube	ENSMUSG00000076451.1:ENSG00000211574.1	mouse
neural_tube	ENSMUSG00000065457.3:ENSG00000199127.1	mouse
neural_tube	ENSMUSG00000065538.1:ENSG00000207960.1	mouse
neural_tube	ENSMUSG00000093227.1:ENSG00000221479.3	mouse
neural_tube	ENSMUSG00000065441.2:ENSG00000207625.1	mouse
neural_tube	ENSMUSG00000065609.1:ENSG00000283484.1	mouse
neural_tube	ENSMUSG00000076067.1:ENSG00000207692.3	mouse
neural_tube	ENSMUSG00000076335.1:ENSG00000211568.1	mouse
neural_tube	ENSMUSG00000065433.1:ENSG00000199005.4	mouse
neural_tube	ENSMUSG00000065617.1:ENSG00000199069.3	mouse
neural_tube	ENSMUSG00000065520.2:ENSG00000207654.4	mouse
neural_tube	ENSMUSG00000080669.1:ENSG00000221120.1	mouse
neural_tube	ENSMUSG00000065488.2:ENSG00000207924.3	mouse
neural_tube	ENSMUSG00000065524.1:ENSG00000207586.1	mouse
neural_tube	ENSMUSG00000065481.1:ENSG00000199104.2	mouse
neural_tube	ENSMUSG00000065491.1:ENSG00000207630.1	mouse
neural_tube	ENSMUSG00000076219.1:ENSG00000207754.3	mouse
neural_tube	ENSMUSG00000076456.1:ENSG00000211575.3	mouse
neural_tube	ENSMUSG00000065407.1:ENSG00000207926.1	mouse
neural_tube	ENSMUSG00000065583.1:ENSG00000207739.1	mouse
neural_tube	ENSMUSG00000077001.2:ENSG00000207587.1	mouse
neural_tube	ENSMUSG00000065450.1:ENSG00000199001.1	mouse
neural_tube	ENSMUSG00000065469.1:ENSG00000207705.2	mouse
neural_tube	ENSMUSG00000076459.1:ENSG00000211582.1	mouse
neural_tube	ENSMUSG00000065532.1:ENSG00000207797.1	mouse
neural_tube	ENSMUSG00000076120.1:ENSG00000207717.1	mouse
neural_tube	ENSMUSG00000093122.1:ENSG00000276158.2	mouse
neural_tube	ENSMUSG00000065507.3:ENSG00000207935.3	mouse
neural_tube	ENSMUSG00000080331.1:ENSG00000221710.1	mouse
neural_tube	ENSMUSG00000106493.1:ENSG00000207933.3	mouse
neural_tube	ENSMUSG00000070110.2:ENSG00000207800.3	mouse
neural_tube	ENSMUSG00000065415.1:ENSG00000207548.3	mouse
neural_tube	ENSMUSG00000076010.1:ENSG00000207571.1	mouse
neural_tube	ENSMUSG00000065546.1:ENSG00000210741.1	mouse
neural_tube	ENSMUSG00000065500.3:ENSG00000207744.1	mouse
neural_tube	ENSMUSG00000076458.1:ENSG00000212100.2	mouse
neural_tube	ENSMUSG00000065454.2:ENSG00000207598.1	mouse
neural_tube	ENSMUSG00000065539.1:ENSG00000207798.1	mouse
neural_tube	ENSMUSG00000065447.1:ENSG00000199145.1	mouse
neural_tube	ENSMUSG00000093073.1:ENSG00000207816.1	mouse
neural_tube	ENSMUSG00000065482.1:ENSG00000199102.1	mouse
stomach	ENSMUSG00000065562.1:ENSG00000207590.1	mouse
stomach	ENSMUSG00000065408.1:ENSG00000199177.1	mouse
stomach	ENSMUSG00000065592.2:ENSG00000276365.1	mouse
stomach	ENSMUSG00000065581.1:ENSG00000207624.1	mouse
stomach	ENSMUSG00000065582.1:ENSG00000274986.1	mouse
stomach	ENSMUSG00000065574.1:ENSG00000283165.1	mouse
stomach	ENSMUSG00000076457.1:ENSG00000211590.1	mouse
stomach	ENSMUSG00000070075.1:ENSG00000207597.1	mouse
stomach	ENSMUSG00000065616.3:ENSG00000198973.4	mouse
stomach	ENSMUSG00000065491.1:ENSG00000207630.1	mouse
stomach	ENSMUSG00000065586.1:ENSG00000199158.1	mouse
stomach	ENSMUSG00000065547.1:ENSG00000207752.1	mouse
stomach	ENSMUSG00000065474.1:ENSG00000207708.1	mouse
stomach	ENSMUSG00000065462.3:ENSG00000207713.3	mouse
stomach	ENSMUSG00000065619.2:ENSG00000207691.1	mouse
stomach	ENSMUSG00000076361.1:ENSG00000207990.3	mouse
stomach	ENSMUSG00000065549.3:ENSG00000207730.3	mouse
stomach	ENSMUSG00000065400.1:ENSG00000207607.3	mouse
stomach	ENSMUSG00000065427.1:ENSG00000198976.1	mouse
stomach	ENSMUSG00000080669.1:ENSG00000221120.1	mouse
stomach	ENSMUSG00000076010.1:ENSG00000207571.1	mouse
thymus	ENSMUSG00000065495.1:ENSG00000207782.3	mouse
thymus	ENSMUSG00000065441.2:ENSG00000207625.1	mouse
thymus	ENSMUSG00000065520.2:ENSG00000207654.4	mouse
thymus	ENSMUSG00000065580.2:ENSG00000207779.1	mouse
thymus	ENSMUSG00000065565.1:ENSG00000207759.1	mouse
thymus	ENSMUSG00000065578.1:ENSG00000207737.1	mouse
thymus	ENSMUSG00000065527.1:ENSG00000207757.1	mouse
thymus	ENSMUSG00000065458.1:ENSG00000207975.1	mouse
thymus	ENSMUSG00000076067.1:ENSG00000207692.3	mouse
thymus	ENSMUSG00000065585.1:ENSG00000207702.1	mouse
thymus	ENSMUSG00000065514.1:ENSG00000208036.1	mouse
thymus	ENSMUSG00000065394.1:ENSG00000207547.1	mouse
thymus	ENSMUSG00000092995.1:ENSG00000208006.1	mouse
thymus	ENSMUSG00000065575.1:ENSG00000198983.1	mouse
thymus	ENSMUSG00000065616.3:ENSG00000198973.4	mouse
thymus	ENSMUSG00000076146.1:ENSG00000251856.1	mouse
thymus	ENSMUSG00000065474.1:ENSG00000207708.1	mouse
thymus	ENSMUSG00000077127.1:ENSG00000252219.2	mouse
thymus	ENSMUSG00000065462.3:ENSG00000207713.3	mouse
thymus	ENSMUSG00000077886.1:ENSG00000199095.1	mouse
thymus	ENSMUSG00000106463.1:ENSG00000281842.2	mouse
urinary_bladder	ENSMUSG00000065592.2:ENSG00000276365.1	mouse
urinary_bladder	ENSMUSG00000076972.2:ENSG00000207639.1	mouse
urinary_bladder	ENSMUSG00000065457.3:ENSG00000199127.1	mouse
urinary_bladder	ENSMUSG00000065488.2:ENSG00000207924.3	mouse
urinary_bladder	ENSMUSG00000065432.1:ENSG00000199157.2	mouse
urinary_bladder	ENSMUSG00000065546.1:ENSG00000210741.1	mouse
urinary_bladder	ENSMUSG00000106471.1:ENSG00000283450.1	mouse
urinary_bladder	ENSMUSG00000070144.1:ENSG00000199017.2	mouse
brain	ENSMUSG00000106493.1:ENSG00000207933.3	human
brain	ENSMUSG00000065454.2:ENSG00000207598.1	human
brain	ENSMUSG00000093073.1:ENSG00000207816.1	human
brain	ENSMUSG00000065470.1:ENSG00000207611.1	human
brain	ENSMUSG00000065538.1:ENSG00000207960.1	human
brain	ENSMUSG00000065417.1:ENSG00000198995.3	human
brain	ENSMUSG00000070103.2:ENSG00000202609.4	human
brain	ENSMUSG00000076455.1:ENSG00000211583.3	human
brain	ENSMUSG00000065457.3:ENSG00000199127.1	human
brain	ENSMUSG00000065520.2:ENSG00000207654.4	human
brain	ENSMUSG00000106425.1:ENSG00000215939.3	human
brain	ENSMUSG00000065441.2:ENSG00000207625.1	human
brain	ENSMUSG00000065435.1:ENSG00000199059.3	human
brain	ENSMUSG00000065483.2:ENSG00000207613.1	human
brain	ENSMUSG00000065469.1:ENSG00000207705.2	human
brain	ENSMUSG00000077851.1:ENSG00000215966.1	human
brain	ENSMUSG00000077847.1:ENSG00000207818.1	human
brain	ENSMUSG00000065414.1:ENSG00000207954.1	human
brain	ENSMUSG00000106336.1:ENSG00000199077.3	human
brain	ENSMUSG00000076338.1:ENSG00000207585.1	human
brain	ENSMUSG00000076049.4:ENSG00000207600.3	human
brain	ENSMUSG00000076335.1:ENSG00000211568.1	human
brain	ENSMUSG00000065512.3:ENSG00000207649.3	human
brain	ENSMUSG00000065407.1:ENSG00000207926.1	human
brain	ENSMUSG00000089323.1:ENSG00000238367.1	human
brain	ENSMUSG00000065524.1:ENSG00000207586.1	human
brain	ENSMUSG00000076067.1:ENSG00000207692.3	human
brain	ENSMUSG00000093354.1:ENSG00000207971.1	human
brain	ENSMUSG00000065472.1:ENSG00000207863.1	human
brain	ENSMUSG00000076456.1:ENSG00000211575.3	human
brain	ENSMUSG00000076946.2:ENSG00000202601.4	human
brain	ENSMUSG00000065481.1:ENSG00000199104.2	human
brain	ENSMUSG00000093227.1:ENSG00000221479.3	human
brain	ENSMUSG00000065491.1:ENSG00000207630.1	human
brain	ENSMUSG00000080454.3:ENSG00000221464.1	human
brain	ENSMUSG00000076143.1:ENSG00000211997.1	human
brain	ENSMUSG00000065450.1:ENSG00000199001.1	human
brain	ENSMUSG00000070075.1:ENSG00000207597.1	human
brain	ENSMUSG00000080331.1:ENSG00000221710.1	human
brain	ENSMUSG00000065507.3:ENSG00000207935.3	human
brain	ENSMUSG00000080669.1:ENSG00000221120.1	human
brain	ENSMUSG00000078027.1:ENSG00000207728.1	human
brain	ENSMUSG00000065575.1:ENSG00000198983.1	human
brain	ENSMUSG00000093011.1:ENSG00000207994.1	human
brain	ENSMUSG00000093122.1:ENSG00000276158.2	human
brain	ENSMUSG00000076146.1:ENSG00000251856.1	human
brain	ENSMUSG00000065587.1:ENSG00000207562.3	human
brain	ENSMUSG00000093039.1:ENSG00000222321.1	human
brain	ENSMUSG00000076288.1:ENSG00000212102.1	human
brain	ENSMUSG00000065415.1:ENSG00000207548.3	human
brain	ENSMUSG00000106400.1:ENSG00000211520.2	human
brain	ENSMUSG00000065539.1:ENSG00000207798.1	human
brain	ENSMUSG00000084713.2:ENSG00000222715.1	human
brain	ENSMUSG00000065492.1:ENSG00000207811.3	human
brain	ENSMUSG00000065589.1:ENSG00000207996.1	human
heart	ENSMUSG00000070075.1:ENSG00000207597.1	human
heart	ENSMUSG00000065432.1:ENSG00000199157.2	human
heart	ENSMUSG00000065552.1:ENSG00000207927.1	human
heart	ENSMUSG00000077928.1:ENSG00000215991.1	human
heart	ENSMUSG00000076379.2:ENSG00000211137.1	human
heart	ENSMUSG00000065476.2:ENSG00000207582.1	human
heart	ENSMUSG00000080454.3:ENSG00000221464.1	human
heart	ENSMUSG00000105200.1:ENSG00000199047.3	human
heart	ENSMUSG00000065429.1:ENSG00000198984.1	human
heart	ENSMUSG00000076120.1:ENSG00000207717.1	human
heart	ENSMUSG00000065447.1:ENSG00000199145.1	human
heart	ENSMUSG00000065482.1:ENSG00000199102.1	human
heart	ENSMUSG00000065402.1:ENSG00000207778.3	human
heart	ENSMUSG00000105585.1:ENSG00000198974.3	human
heart	ENSMUSG00000065590.1:ENSG00000267195.1	human
heart	ENSMUSG00000070144.1:ENSG00000199017.2	human
heart	ENSMUSG00000065396.1:ENSG00000207550.1	human
heart	ENSMUSG00000077886.1:ENSG00000199095.1	human
heart	ENSMUSG00000106340.1:ENSG00000199031.1	human
heart	ENSMUSG00000065551.1:ENSG00000199038.1	human
kidney	ENSMUSG00000065488.2:ENSG00000207924.3	human
kidney	ENSMUSG00000065546.1:ENSG00000210741.1	human
kidney	ENSMUSG00000076010.1:ENSG00000207571.1	human
kidney	ENSMUSG00000106233.1:ENSG00000207868.1	human
kidney	ENSMUSG00000065500.3:ENSG00000207744.1	human
kidney	ENSMUSG00000065404.1:ENSG00000207731.1	human
kidney	ENSMUSG00000065549.3:ENSG00000207730.3	human
kidney	ENSMUSG00000065507.3:ENSG00000207935.3	human
kidney	ENSMUSG00000065400.1:ENSG00000207607.3	human
kidney	ENSMUSG00000065405.3:ENSG00000207827.1	human
kidney	ENSMUSG00000076251.1:ENSG00000211538.1	human
kidney	ENSMUSG00000080454.3:ENSG00000221464.1	human
kidney	ENSMUSG00000065462.3:ENSG00000207713.3	human
kidney	ENSMUSG00000065396.1:ENSG00000207550.1	human
kidney	ENSMUSG00000065427.1:ENSG00000198976.1	human
kidney	ENSMUSG00000065559.1:ENSG00000207604.3	human
kidney	ENSMUSG00000065619.2:ENSG00000207691.1	human
kidney	ENSMUSG00000065586.1:ENSG00000199158.1	human
kidney	ENSMUSG00000065585.1:ENSG00000207702.1	human
kidney	ENSMUSG00000076333.1:ENSG00000207804.1	human
liver	ENSMUSG00000065581.1:ENSG00000207624.1	human
liver	ENSMUSG00000076313.1:ENSG00000283159.1	human
liver	ENSMUSG00000070140.1:ENSG00000207805.3	human
liver	ENSMUSG00000105853.1:ENSG00000283556.1	human
liver	ENSMUSG00000065596.1:ENSG00000207695.1	human
liver	ENSMUSG00000076459.1:ENSG00000211582.1	human
liver	ENSMUSG00000070141.2:ENSG00000194717.4	human
liver	ENSMUSG00000076063.1:ENSG00000202560.4	human
liver	ENSMUSG00000065402.1:ENSG00000207778.3	human
liver	ENSMUSG00000065464.2:ENSG00000208023.3	human
lung	ENSMUSG00000076146.1:ENSG00000251856.1	human
lung	ENSMUSG00000078027.1:ENSG00000207728.1	human
lung	ENSMUSG00000065575.1:ENSG00000198983.1	human
lung	ENSMUSG00000065587.1:ENSG00000207562.3	human
lung	ENSMUSG00000065549.3:ENSG00000207730.3	human
lung	ENSMUSG00000065462.3:ENSG00000207713.3	human
lung	ENSMUSG00000065492.1:ENSG00000207811.3	human
lung	ENSMUSG00000065474.1:ENSG00000207708.1	human
lung	ENSMUSG00000065616.3:ENSG00000198973.4	human
lung	ENSMUSG00000065427.1:ENSG00000198976.1	human
lung	ENSMUSG00000065435.1:ENSG00000199059.3	human
lung	ENSMUSG00000065400.1:ENSG00000207607.3	human
lung	ENSMUSG00000065479.2:ENSG00000208008.1	human
lung	ENSMUSG00000077996.1:ENSG00000215938.3	human
lung	ENSMUSG00000080454.3:ENSG00000221464.1	human
lung	ENSMUSG00000093011.1:ENSG00000207994.1	human
lung	ENSMUSG00000065574.1:ENSG00000283165.1	human
lung	ENSMUSG00000065586.1:ENSG00000199158.1	human
mouth,tongue	ENSMUSG00000070139.1:ENSG00000207758.1	human
mouth,tongue	ENSMUSG00000093291.2:ENSG00000207749.4	human
mouth,tongue	ENSMUSG00000077025.2:ENSG00000207989.3	human
mouth,tongue	ENSMUSG00000076241.2:ENSG00000212040.3	human
mouth,tongue	ENSMUSG00000065561.2:ENSG00000199025.4	human
mouth,tongue	ENSMUSG00000105178.1:ENSG00000283588.1	human
mouth,tongue	ENSMUSG00000105210.1:ENSG00000199151.3	human
mouth,tongue	ENSMUSG00000070105.3:ENSG00000207743.3	human
mouth,tongue	ENSMUSG00000065559.1:ENSG00000207604.3	human
mouth,tongue	ENSMUSG00000076006.2:ENSG00000283279.1	human
mouth,tongue	ENSMUSG00000070141.2:ENSG00000194717.4	human
mouth,tongue	ENSMUSG00000070080.1:ENSG00000208001.1	human
mouth,tongue	ENSMUSG00000065498.4:ENSG00000199088.5	human
mouth,tongue	ENSMUSG00000065398.1:ENSG00000207768.3	human
mouth,tongue	ENSMUSG00000076219.1:ENSG00000207754.3	human
mouth,tongue	ENSMUSG00000076140.1:ENSG00000207784.3	human
mouth,tongue	ENSMUSG00000070144.1:ENSG00000199017.2	human
mouth,tongue	ENSMUSG00000077980.1:ENSG00000207934.1	human
mouth,tongue	ENSMUSG00000065497.1:ENSG00000199092.4	human
mouth,tongue	ENSMUSG00000065520.2:ENSG00000207654.4	human
mouth,tongue	ENSMUSG00000104858.1:ENSG00000207942.2	human
mouth,tongue	ENSMUSG00000065477.3:ENSG00000199109.4	human
mouth,tongue	ENSMUSG00000105200.1:ENSG00000199047.3	human
mouth,tongue	ENSMUSG00000076063.1:ENSG00000202560.4	human
mouth,tongue	ENSMUSG00000070072.1:ENSG00000207569.2	human
mouth,tongue	ENSMUSG00000098838.2:ENSG00000199020.3	human
mouth,tongue	ENSMUSG00000065428.4:ENSG00000283170.1	human
mouth,tongue	ENSMUSG00000065441.2:ENSG00000207625.1	human
mouth,tongue	ENSMUSG00000065438.2:ENSG00000199015.4	human
mouth,tongue	ENSMUSG00000070108.2:ENSG00000272080.1	human
mouth,tongue	ENSMUSG00000065480.1:ENSG00000199080.1	human
mouth,tongue	ENSMUSG00000065433.1:ENSG00000199005.4	human
mouth,tongue	ENSMUSG00000104582.1:ENSG00000198982.4	human
mouth,tongue	ENSMUSG00000065552.1:ENSG00000207927.1	human
mouth,tongue	ENSMUSG00000070136.1:ENSG00000207961.3	human
mouth,tongue	ENSMUSG00000076313.1:ENSG00000283159.1	human
mouth,tongue	ENSMUSG00000099224.1:ENSG00000216099.3	human
mouth,tongue	ENSMUSG00000065448.2:ENSG00000207978.1	human
mouth,tongue	ENSMUSG00000065462.3:ENSG00000207713.3	human
mouth,tongue	ENSMUSG00000076052.1:ENSG00000216179.1	human
mouth,tongue	ENSMUSG00000065570.1:ENSG00000199012.2	human
mouth,tongue	ENSMUSG00000080687.1:ENSG00000221745.3	human
mouth,tongue	ENSMUSG00000065427.1:ENSG00000198976.1	human
mouth,tongue	ENSMUSG00000070076.2:ENSG00000207608.3	human
mouth,tongue	ENSMUSG00000105853.1:ENSG00000283556.1	human
mouth,tongue	ENSMUSG00000093089.1:ENSG00000199107.3	human
mouth,tongue	ENSMUSG00000065447.1:ENSG00000199145.1	human
mouth,tongue	ENSMUSG00000099236.2:ENSG00000276352.2	human
muscle_organ	ENSMUSG00000070139.1:ENSG00000207758.1	human
muscle_organ	ENSMUSG00000065398.1:ENSG00000207768.3	human
muscle_organ	ENSMUSG00000065488.2:ENSG00000207924.3	human
muscle_organ	ENSMUSG00000104858.1:ENSG00000207942.2	human
muscle_organ	ENSMUSG00000065546.1:ENSG00000210741.1	human
muscle_organ	ENSMUSG00000098838.2:ENSG00000199020.3	human
muscle_organ	ENSMUSG00000076052.1:ENSG00000216179.1	human
muscle_organ	ENSMUSG00000105853.1:ENSG00000283556.1	human
muscle_organ	ENSMUSG00000076313.1:ENSG00000283159.1	human
muscle_organ	ENSMUSG00000077025.2:ENSG00000207989.3	human
muscle_organ	ENSMUSG00000065619.2:ENSG00000207691.1	human
muscle_organ	ENSMUSG00000076241.2:ENSG00000212040.3	human
muscle_organ	ENSMUSG00000070108.2:ENSG00000272080.1	human
muscle_organ	ENSMUSG00000093291.2:ENSG00000207749.4	human
muscle_organ	ENSMUSG00000070080.1:ENSG00000208001.1	human
muscle_organ	ENSMUSG00000076063.1:ENSG00000202560.4	human
muscle_organ	ENSMUSG00000076140.1:ENSG00000207784.3	human
muscle_organ	ENSMUSG00000070100.1:ENSG00000208015.1	human
muscle_organ	ENSMUSG00000076361.1:ENSG00000207990.3	human
muscle_organ	ENSMUSG00000065559.1:ENSG00000207604.3	human
muscle_organ	ENSMUSG00000105200.1:ENSG00000199047.3	human
muscle_organ	ENSMUSG00000065480.1:ENSG00000199080.1	human
muscle_organ	ENSMUSG00000105178.1:ENSG00000283588.1	human
muscle_organ	ENSMUSG00000077928.1:ENSG00000215991.1	human
muscle_organ	ENSMUSG00000076006.2:ENSG00000283279.1	human
muscle_organ	ENSMUSG00000065448.2:ENSG00000207978.1	human
muscle_organ	ENSMUSG00000065497.1:ENSG00000199092.4	human
muscle_organ	ENSMUSG00000065433.1:ENSG00000199005.4	human
muscle_organ	ENSMUSG00000070105.3:ENSG00000207743.3	human
muscle_organ	ENSMUSG00000065477.3:ENSG00000199109.4	human
muscle_organ	ENSMUSG00000065438.2:ENSG00000199015.4	human
muscle_organ	ENSMUSG00000070076.2:ENSG00000207608.3	human
muscle_organ	ENSMUSG00000076219.1:ENSG00000207754.3	human
muscle_organ	ENSMUSG00000080687.1:ENSG00000221745.3	human
muscle_organ	ENSMUSG00000105210.1:ENSG00000199151.3	human
muscle_organ	ENSMUSG00000065432.1:ENSG00000199157.2	human
muscle_organ	ENSMUSG00000070072.1:ENSG00000207569.2	human
muscle_organ	ENSMUSG00000070144.1:ENSG00000199017.2	human
muscle_organ	ENSMUSG00000065498.4:ENSG00000199088.5	human
muscle_organ	ENSMUSG00000065561.2:ENSG00000199025.4	human
muscle_organ	ENSMUSG00000065586.1:ENSG00000199158.1	human
muscle_organ	ENSMUSG00000076010.1:ENSG00000207571.1	human
muscle_organ	ENSMUSG00000070107.1:ENSG00000207656.1	human
muscle_organ	ENSMUSG00000070136.1:ENSG00000207961.3	human
muscle_organ	ENSMUSG00000076451.1:ENSG00000211574.1	human
muscle_organ	ENSMUSG00000076251.1:ENSG00000211538.1	human
skin_of_body	ENSMUSG00000065585.1:ENSG00000207702.1	human
skin_of_body	ENSMUSG00000065488.2:ENSG00000207924.3	human
skin_of_body	ENSMUSG00000065546.1:ENSG00000210741.1	human
skin_of_body	ENSMUSG00000065574.1:ENSG00000283165.1	human
skin_of_body	ENSMUSG00000065462.3:ENSG00000207713.3	human
skin_of_body	ENSMUSG00000076361.1:ENSG00000207990.3	human
skin_of_body	ENSMUSG00000065427.1:ENSG00000198976.1	human
skin_of_body	ENSMUSG00000065619.2:ENSG00000207691.1	human
skin_of_body	ENSMUSG00000065474.1:ENSG00000207708.1	human
skin_of_body	ENSMUSG00000065559.1:ENSG00000207604.3	human
skin_of_body	ENSMUSG00000106233.1:ENSG00000207868.1	human
skin_of_body	ENSMUSG00000076010.1:ENSG00000207571.1	human
skin_of_body	ENSMUSG00000065549.3:ENSG00000207730.3	human
skin_of_body	ENSMUSG00000065400.1:ENSG00000207607.3	human
spinal_cord	ENSMUSG00000106493.1:ENSG00000207933.3	human
spinal_cord	ENSMUSG00000065454.2:ENSG00000207598.1	human
spinal_cord	ENSMUSG00000093073.1:ENSG00000207816.1	human
spinal_cord	ENSMUSG00000065457.3:ENSG00000199127.1	human
spinal_cord	ENSMUSG00000065414.1:ENSG00000207954.1	human
spinal_cord	ENSMUSG00000065488.2:ENSG00000207924.3	human
spinal_cord	ENSMUSG00000105524.1:ENSG00000283604.1	human
spinal_cord	ENSMUSG00000065524.1:ENSG00000207586.1	human
spinal_cord	ENSMUSG00000065469.1:ENSG00000207705.2	human
spinal_cord	ENSMUSG00000076455.1:ENSG00000211583.3	human
spinal_cord	ENSMUSG00000065546.1:ENSG00000210741.1	human
spinal_cord	ENSMUSG00000065407.1:ENSG00000207926.1	human
spinal_cord	ENSMUSG00000106336.1:ENSG00000199077.3	human
spinal_cord	ENSMUSG00000077847.1:ENSG00000207818.1	human
spinal_cord	ENSMUSG00000065538.1:ENSG00000207960.1	human
spinal_cord	ENSMUSG00000065512.3:ENSG00000207649.3	human
spinal_cord	ENSMUSG00000093227.1:ENSG00000221479.3	human
spinal_cord	ENSMUSG00000080669.1:ENSG00000221120.1	human
spinal_cord	ENSMUSG00000076049.4:ENSG00000207600.3	human
spinal_cord	ENSMUSG00000077851.1:ENSG00000215966.1	human
spinal_cord	ENSMUSG00000076067.1:ENSG00000207692.3	human
spinal_cord	ENSMUSG00000076335.1:ENSG00000211568.1	human
spinal_cord	ENSMUSG00000065450.1:ENSG00000199001.1	human
spinal_cord	ENSMUSG00000076456.1:ENSG00000211575.3	human
spinal_cord	ENSMUSG00000076010.1:ENSG00000207571.1	human
spinal_cord	ENSMUSG00000065481.1:ENSG00000199104.2	human
spinal_cord	ENSMUSG00000106425.1:ENSG00000215939.3	human
spinal_cord	ENSMUSG00000065491.1:ENSG00000207630.1	human
spinal_cord	ENSMUSG00000065619.2:ENSG00000207691.1	human
spinal_cord	ENSMUSG00000065585.1:ENSG00000207702.1	human
spinal_cord	ENSMUSG00000080687.1:ENSG00000221745.3	human
spinal_cord	ENSMUSG00000065500.3:ENSG00000207744.1	human
spinal_cord	ENSMUSG00000080441.1:ENSG00000221598.3	human
spinal_cord	ENSMUSG00000080331.1:ENSG00000221710.1	human
spinal_cord	ENSMUSG00000076333.1:ENSG00000207804.1	human
spinal_cord	ENSMUSG00000093122.1:ENSG00000276158.2	human
thyroid_gland	ENSMUSG00000065495.1:ENSG00000207782.3	human
thyroid_gland	ENSMUSG00000077928.1:ENSG00000215991.1	human
thyroid_gland	ENSMUSG00000065432.1:ENSG00000199157.2	human
thyroid_gland	ENSMUSG00000065474.1:ENSG00000207708.1	human
thyroid_gland	ENSMUSG00000065562.1:ENSG00000207590.1	human
thyroid_gland	ENSMUSG00000065400.1:ENSG00000207607.3	human
thyroid_gland	ENSMUSG00000098838.2:ENSG00000199020.3	human
thyroid_gland	ENSMUSG00000105200.1:ENSG00000199047.3	human
thyroid_gland	ENSMUSG00000070144.1:ENSG00000199017.2	human
thyroid_gland	ENSMUSG00000065414.1:ENSG00000207954.1	human
thyroid_gland	ENSMUSG00000065559.1:ENSG00000207604.3	human
thyroid_gland	ENSMUSG00000065512.3:ENSG00000207649.3	human
thyroid_gland	ENSMUSG00000065616.3:ENSG00000198973.4	human
urinary_bladder	ENSMUSG00000065592.2:ENSG00000276365.1	human
urinary_bladder	ENSMUSG00000065488.2:ENSG00000207924.3	human
urinary_bladder	ENSMUSG00000065546.1:ENSG00000210741.1	human
uterus	ENSMUSG00000065488.2:ENSG00000207924.3	human
uterus	ENSMUSG00000065457.3:ENSG00000199127.1	human
uterus	ENSMUSG00000065546.1:ENSG00000210741.1	human
uterus	ENSMUSG00000080331.1:ENSG00000221710.1	human
uterus	ENSMUSG00000065592.2:ENSG00000276365.1	human
uterus	ENSMUSG00000065500.3:ENSG00000207744.1	human
uterus	ENSMUSG00000078027.1:ENSG00000207728.1	human
uterus	ENSMUSG00000065450.1:ENSG00000199001.1	human
uterus	ENSMUSG00000106425.1:ENSG00000215939.3	human
uterus	ENSMUSG00000076146.1:ENSG00000251856.1	human
uterus	ENSMUSG00000065407.1:ENSG00000207926.1	human
uterus	ENSMUSG00000065552.1:ENSG00000207927.1	human
uterus	ENSMUSG00000076455.1:ENSG00000211583.3	human
uterus	ENSMUSG00000065524.1:ENSG00000207586.1	human
uterus	ENSMUSG00000077042.2:ENSG00000207944.1	human
uterus	ENSMUSG00000065532.1:ENSG00000207797.1	human
uterus	ENSMUSG00000077851.1:ENSG00000215966.1	human
uterus	ENSMUSG00000093122.1:ENSG00000276158.2	human
uterus	ENSMUSG00000093039.1:ENSG00000222321.1	human
uterus	ENSMUSG00000065575.1:ENSG00000198983.1	human
uterus	ENSMUSG00000106340.1:ENSG00000199031.1	human
uterus	ENSMUSG00000065408.1:ENSG00000199177.1	human
