## Supplementary Tables for "Dynamics of microRNA expression during mouse prenatal development": SupplementaryTable-8.tsv

miC1	miC2	miC3	miC4	miC5	miC6	miC7	miC8	miC9	miC10	miC11	miC12	miC13	miC14	miC15	miC16
forebrain	0	1	1	0	1	0	0	0	1	0	1	0	0	0	0	1
midbrain	0	1	1	0	1	0	0	0	0	0	1	0	0	0	0	0
hindbrain	1	1	1	0	1	0	0	0	0	0	1	0	0	0	0	1
cranioface	1	0	1	1	1	0	0	0	1	0	0	1	1	1	0	1
neural.tube	1	1	1	0	1	0	1	0	0	0	1	0	0	0	0	0
liver	0	0	0	1	0	0	0	1	1	0	0	0	0	0	0	0
heart	1	0	0	0	0	1	0	0	1	0	0	1	0	0	0	1
limb	1	0	0	0	1	0	0	0	1	0	0	0	1	0	0	0
stomach	1	0	0	0	0	0	0	1	0	0	0	0	1	1	0	0
intestine	0	0	0	0	0	0	1	1	1	1	0	1	0	1	0	0
kidney	0	0	0	0	0	1	0	1	0	0	0	0	1	1	0	0
lung	0	0	0	1	0	1	0	1	0	0	0	0	1	0	1	0
