## Supplementary Tables for "Dynamics of microRNA expression during mouse prenatal development": SupplementaryTable-10.tsv

gC1	gC2	gC3	gC4	gC5	gC6	gC7	gC8	gC9	gC10	gC11	gC12	gC13	gC14	gC15	gC16	gC17	gC18	gC19	gC20	gC21	gC22	gC23	gC24	gC25	gC26	gC27	gC28	gC29	gC30
miC1	0.360524776449708	0.116048664614292	0.322046639158036	0.440182387129191	0.154541048753598	0.333479128254853	0.2827642607882	0.318966075108812	0.036271736713644	0.540735619208088	0.487123514135831	0.29953578825856	0.497080417102697	-0.0559914644850156	0.0890221552462799	0.636292548703876	0.672985010189799	-0.0440871349151352	0.669522764859366	0.501729703570278	-0.390236662019273	-0.304753022823429	-0.0324134344668134	-0.677893328297539	0.154507157500122	0.200703855690055	0.261079258606779	-0.436402773255534	-0.615746112476887	-0.429525016607651
miC2	0.223883503439316	0.0272010799223532	0.41189235386447	-0.183296715903804	-0.810383329668308	0.30084000132034	-0.418078030024686	-0.845000068856487	0.535277281833394	0.439113082250006	-0.384255235539198	0.40223986219725	-0.427043727807705	-0.406733930682399	-0.127626939926414	0.154727666915	-0.0180235547458778	-0.818321597440923	0.0522364090804154	0.0121853042724138	-0.804970875413905	-0.560954160860902	-0.834352905440328	-0.566063383445578	0.64920810828547	0.409365771851125	-0.0527311336769581	-0.164000119988573	-0.605296333160956	-0.633826860099805
miC3	-0.362693480763519	-0.401719893574999	-0.0734609155990471	-0.377828418693346	-0.208183492867216	-0.218728971251092	-0.520142112886198	-0.505461863783112	0.453889139610595	-0.143265283403729	-0.516167727125018	0.0634199539868062	-0.605931718564288	0.135885908858293	-0.553355661907864	-0.510982432416161	-0.58754690923184	-0.456763884672753	-0.581514442644528	-0.477148133390991	-0.312254330222504	0.812484420078945	-0.474335144714294	0.328717412264054	-0.143551618631944	0.175841789555113	-0.153816944208058	0.457341779231685	0.0688551624309676	-0.0550268948925599
miC4	-0.186298168155411	-0.251385050341367	-0.746953571942278	-0.713140817270249	0.757209216737134	-0.346295295002046	-0.327342645238157	-0.560084566751053	-0.824601108495199	-0.755598601792642	-0.440979540305438	-0.698282031248804	-0.324630380118566	-0.626179937970481	-0.524824832460923	0.497164953756141	-0.23787942940372	-0.850357735867411	0.81954200406689	0.596117264283284	-0.705049266153312	-0.60565950643485	-0.801802824041256	-0.830100032241983	-0.654273110501109	0.574080347173871	-0.269076891167623	-0.868326317620847	-0.603240358880256	0.0109687344807057
miC5	-0.233512008381581	-0.328822908976878	-0.6344087097242	-0.557176774449649	0.247656487806428	-0.522244311178793	-0.292109570267789	-0.0276110024435631	-0.391282299623701	-0.759439995943453	-0.307570044413712	-0.589788355517066	-0.319696532045273	-0.0675459831915312	-0.472463698349558	-0.616288824132744	-0.560163333572325	0.12104860894813	-0.532901738552735	-0.523789862807244	0.457551042008991	0.350003103747853	0.0544705932072965	0.863477204734746	-0.182185128407484	-0.535316055795095	-0.150786447711966	0.417698929218449	0.848454828545966	0.729413756935712
miC6	0.254158279365762	0.233884329170846	-0.305643813897036	0.241608521868124	-0.421201761461198	0.177961064094416	-0.233438579044948	-0.105528911588636	-0.598581606529744	0.0414505028188232	0.102582106405906	-0.553369955692421	0.25955440189332	-0.316282918569811	0.235217245959492	0.38148985537391	0.327008322036235	-0.638057216292038	0.359965229998631	0.328713499602312	-0.587937507805974	-0.744849932655155	-0.389860769663542	-0.733350508929543	-0.345366665800925	-0.633017826415399	0.232155643210291	-0.6798143056303	-0.757060895658447	-0.664301007741757
miC7	-0.361950246325053	-0.673159791476617	-0.102601434300893	0.186220193048607	-0.156496900294295	-0.0674271157997912	0.519213149648695	-0.328186568623918	0.514428523950116	-0.109777218805992	-0.577661261715413	0.0305912955088999	-0.549174654027977	0.760427061524386	-0.408787138706578	-0.648927244078056	-0.717873649217011	0.167690911076083	-0.606971338205756	-0.509335328236456	0.730231023863162	0.737661445310148	-0.161504861818232	0.692842685780771	0.522094471849085	0.230437982268273	-0.105396903266399	0.699037047911403	0.291507890393762	0.00949864505033904
miC8	0.16257527731005	-0.240140346708857	0.447779385589582	0.112006011555581	-0.0601801781619249	-0.241135350113963	0.44267749040649	0.0536024943200653	0.547163847312895	0.272776346278856	0.114219618415211	0.531787462396874	0.096244538792634	0.505461243200669	0.126679239330514	-0.313278330858523	-0.241551470786499	0.444847917044288	-0.455264333659771	-0.167820589618095	0.65027151973731	0.628289586238031	0.423249966696468	0.626618908746176	0.583308841475466	0.146078058612205	-0.127834487064905	0.575462845485888	0.756028324981434	0.573023169171861
miC9	-0.162464541857089	-0.177738791038985	-0.405546537262422	-0.422416564635039	0.65587303775322	-0.336712669243907	-0.165649746871765	-0.291400626970429	-0.401348295573169	-0.65616213754362	-0.187476733934658	-0.383340584698536	0.104137541463548	-0.280656937397686	-0.336261426129042	0.2488497695747	-0.364631978417019	-0.382796782338541	0.557040022373063	0.140947396252019	-0.313994115164216	-0.135117102964203	-0.30441400770456	-0.299891083460021	-0.32561206953492	0.27628871427273	-0.219346346951515	-0.463917772854001	0.014415722101055	0.422622383753217
miC10	NA	0.99682462804876	-0.833511765611652	-0.904724986930984	-0.818178195801796	-0.953059792214686	-0.987011883350465	-0.842020856687667	-0.848580787648678	-0.991047943402932	-0.407729445535317	-0.816078771282943	-0.00727929945254776	-0.883798194771781	0.71466079128602	-0.0632387905539205	0.132475839126751	-0.874909242014266	-0.0603487083296842	0.920451657363749	-0.849096017752609	-0.885283361395296	-0.914566622436341	-0.885594301614776	-0.925431825673113	-0.977316790748334	0.550873244605383	-0.806331084780024	-0.920467745414173	-0.959691300863368
miC11	0.825026267977554	0.731711289422043	0.972382870228045	0.472836021322398	-0.472737290854642	0.580567388507954	0.010931351958517	-0.504224718301634	0.379629283752601	0.909334222179641	0.26604822171505	0.825022205929495	0.241562942943012	-0.041203335276791	0.503109303354585	0.753601799716461	0.774888636693178	-0.733225419310638	0.638726297909699	0.475893553644418	-0.761817602997878	-0.703764954658574	-0.633842624518156	-0.936500483647259	-0.0794363994309434	0.8165144277439	0.131389721082342	-0.759165065860206	-0.855428626558618	-0.84732501916786
miC12	-0.236137532364406	-0.292803829411249	-0.724104886160244	-0.754565042207141	0.049960976704777	-0.250570780824037	-0.330746067348653	-0.747188632206478	-0.729061460561917	0.0384987980649745	-0.438583700427248	-0.751553571571559	-0.341877621395598	-0.759388952827108	0.919002366072418	-0.147284401532744	0.221825260840395	-0.512279701730867	-0.304857652385618	-0.163514640031942	-0.656561002531564	-0.596003824242427	0.574935711268975	-0.636515237012607	-0.662360879788384	-0.730883630330161	0.182587584028313	-0.647620413919057	-0.655970710298673	-0.78636918477744
miC13	0.239081275552383	-0.0878445641342146	0.389633259516688	-0.219244565740703	-0.0104723522315538	-0.0424501592493048	0.628923779321294	-0.244301780514749	0.335208462577794	0.222899566761556	0.148531509762917	0.351924971955316	-0.258040410772789	0.297658776981544	0.379971903330934	-0.205181989956113	-0.24542992601008	0.682603148415255	-0.135632690906014	-0.152974737689921	0.532963034773235	-0.000178541504682568	0.235488521180662	0.0944528535150379	0.308486735881818	0.226151602808489	-0.0416366316416279	0.293060630196482	-0.0363238327835546	-0.00546014309977452
miC14	-0.006286795550683	0.665850532311615	-0.275027722578336	-0.280195166520831	0.0500307504163036	-0.0608910338481325	-0.111448775582014	0.0478815681391782	-0.790855771665403	0.35712002418462	0.751880023959148	-0.408589469407814	0.604372296047124	-0.422345948768091	0.222695805328171	0.653171534158673	0.585477864754198	-0.535944964127942	0.538255958586905	0.506266958706508	-0.67481246457294	-0.588559133444801	-0.08538270083013	-0.85694065805204	-0.507473548482018	-0.742791453250574	0.615574120118522	-0.81182698415948	-0.840317540535924	-0.773944552564514
miC15	NA	0.633565579991322	-0.383768500123826	-0.501323947945201	0.571329204636966	0.891806071171515	-0.356313866154636	-0.993893051728687	-0.987863932482919	0.203817689167708	0.57799667956901	-0.88876890982053	0.863651852876114	-0.902267532908359	0.27308283317789	0.771850078704334	0.999216821430422	-0.999021692642817	0.900685947254892	0.660609411845217	-0.971668924073537	-0.966799997678793	-0.868390662236716	-0.986638579381091	-0.749425508793254	-0.921715573697953	-0.34406914710815	-0.971272208153823	-0.993320223083634	-0.995154238796136
miC16	-0.132309400906664	-0.158228519316966	-0.3570586379392	-0.2228244228126	0.538883930682266	-0.300399542524563	-0.193048941681032	0.00343966685143263	-0.344597691575145	-0.412986046836458	-0.158957319186171	-0.35827610969633	-0.0672431273177365	-0.126312614572645	0.100932815235703	-0.181291087505948	-0.258207536101551	0.172367839822053	-0.255348722521364	-0.216132612982509	0.0657858862581148	-0.0334157218005443	0.420332739447585	0.256551018476178	-0.284741266438811	-0.262342614219046	-0.12836685569953	-0.111849620667296	0.443592733329471	0.457236763076112
