## Supplementary Tables for "Dynamics of microRNA expression during mouse prenatal development": SupplementaryTable-11.tsv

gC1	gC2	gC3	gC4	gC5	gC6	gC7	gC8	gC9	gC10	gC11	gC12	gC13	gC14	gC15	gC16	gC17	gC18	gC19	gC20	gC21	gC22	gC23	gC24	gC25	gC26	gC27	gC28	gC29	gC30
miC1	0.523320684969017	0.804445179315902	0.00734713241424829	0.753387176492848	0.0617434395117638	0.0796134017996525	0.0469670888456958	0.109262919322023	0.321371551436077	0.409249356896921	0.766216517361618	0.69088743228071	0.0503353061481003	0.653579288496466	0.00856631861391665	0.0112419684160038	0.83318208408505	0.000852167867312016	0.00351613716794285	0.00493962286599616	0.0775416756645962	0.0872471030439219	0.99999999999958	8.34095333520926e-05	0.157968944396916	0.752531779546528	0.981023228229874	9.94908653169429e-05	0.721239669806914	0.8900959087908
miC2	0.999999999999966	0.236648815552697	0.516694554373923	0.999999999999997	0.000169949169429004	0.30273828620762	0.853114274930596	0.0291403987712011	0.0407261423456486	0.877682907602969	0.515438663924853	0.205064883084926	0.256015320344621	0.999999999999987	0.0219317061848959	0.0101459073115124	0.173185575093264	0.00349384980424139	0.000458273944568669	0.0168430768769508	0.00438323859605375	0.000972620208193161	0.922866009649987	0.0128355811258724	0.177660453637203	0.860491465676692	0.355327837960918	0.00160193961981159	0.196727200605728	0.999999999999994
miC3	0.147619259291616	0.633828487260228	0.0790882483124937	0.228994870571964	0.00452974198271274	0.00401303894522565	0.597370230379892	0.356023775163311	0.131046207752699	0.378463120189212	0.0979683245031722	1.38827485590952e-05	0.0712803561254834	0.015341182132895	0.00561936582684691	0.0895321367753286	0.283478090069917	0.00256394031833456	0.00060526542314316	0.00216074122252868	0.00223600372018109	0.0163598445972321	0.766325467564482	0.544346989238062	0.54848081376681	0.969408684019136	0.428743478860975	0.166781070178223	0.00183893277048034	0.292446945716565
miC4	0.0145473889659844	0.813087996170786	0.0622470512327285	0.44895268489812	0.000542726125069166	0.00739456779949567	0.0145547287495462	0.247551912002066	0.189654813084621	0.714081218508231	0.815339980878096	0.0183296200037319	0.000697230041510217	0.0667937458894254	0.00379525038783513	0.0416336699455734	0.482689521950821	0.00631920235985359	3.91629877604442e-05	0.000152372169070449	0.138128741967506	1.61362545236897e-07	0.659055088068241	0.0891077111415935	0.72358907425485	0.544528354936267	0.508966672058711	0.00388464687188366	0.000231466852277965	0.883665514639765
miC5	0.4110586682391	0.155689223493658	0.4190754289598	0.999999999999991	0.00556404047140252	0.0708386887694801	0.396607992324197	0.117574959310854	0.00889618942399594	0.11807740328822	0.0820663625038256	0.0100404515940903	0.0585725886568919	0.0097193003024859	0.00103869183633265	0.101846359251861	0.641658598979113	3.79752672902727e-05	6.62738704725677e-07	0.0658112883221468	0.011231749639897	1.3813128656518e-05	0.169962921599461	0.254024400478119	0.101084720353142	0.848134810600315	0.421600401262501	0.20197554633483	0.000329979229920177	0.188444223308077
miC6	0.891498181892039	0.365419556460465	0.658889596206415	0.817219556639388	0.00363397047287895	0.999999999999988	0.180956352312049	0.972882054390044	0.0117517876560436	0.550274694394327	0.413958490755937	0.0252165720340205	0.182652210058915	0.0136545179081293	0.0148470836519577	0.00384918120341761	0.0513457060530624	0.00403550733273236	1.54566082763182e-05	0.00381445289891445	0.00917248812014263	0.000647202659779103	0.795768704388428	0.493396453203527	0.0275098355076237	0.744246943787913	0.32613257719493	5.2341713940135e-05	0.0543933865573623	0.647121111444263
miC7	0.999999999999938	0.145347745518138	0.365996043646627	0.430264014480973	0.00453802466503058	0.8512538728459	0.241743245945802	0.418019313554519	0.0078637911598316	0.999999999999791	0.150250392189007	0.000122428237019009	0.0799608083299596	0.00466722436729428	0.298224013159288	0.0689402336436142	0.0184783585749261	0.000688170121354565	0.096673684143205	0.0020044782869185	0.0427400786290052	0.850015107248605	0.657080723986285	0.548163196576558	0.095044080341117	0.863848324471893	0.895877088819079	0.066670944112815	5.73780863714304e-05	0.579585252703381
miC8	0.99999999999882	0.328704729860991	0.121115319367414	0.43419052460893	0.000454177065822684	0.55695105438435	0.999999999999572	0.0127989164994532	0.745389183035452	0.65378040662211	0.759231807276329	0.000142536426122484	0.213879742662105	0.0541206137797563	0.0131529268845154	0.852876749292349	0.564205868404289	0.00532153649754964	0.0724280729035962	0.00724232190012207	0.316917432362064	1.89967787982008e-05	0.888304429461816	0.0189860324241387	0.0146348181385497	0.967642372429068	0.999999999999997	0.611677551607205	0.0691820930803541	0.934220968868418
miC9	0.076639239675438	0.504679519742779	0.0306927939224911	0.3603047557999	0.277775953825214	0.130498396899731	0.833242970584987	0.843250783440561	0.364693377827011	0.563194629617088	0.999999999999902	0.227421109970656	0.791783586282205	0.227248426527917	0.000697955946970174	0.66984223872244	0.671381378028788	0.088312890602996	0.100580220478196	0.125737688487009	0.147292488130641	0.23188565032234	0.925068623056947	0.237883452392794	0.0257421609630266	0.597644503956262	0.999999999999991	0.032965866708486	0.0289644902532296	0.0366005578595065
miC10	0.824137623399509	0.936161329470545	0.448944790347546	0.702832680766349	0.182958402978908	0.963788245774283	0.470902217095565	0.547162264432682	0.298060866553946	0.33456855200924	0.999999999999509	0.344425425793636	0.408598673344683	0.891781320902677	0.856071777166114	0.102586749277223	0.0260432199111273	0.137607506708496	0.0198237518441107	0.000475939816216576	0.00202187612214213	0.509211380674543	0.985557110473643	0.0925167024114325	0.00689538678494267	0.578495116317907	0.99999999999846	0.132018386747504	0.196892046006549	0.871911787814122
miC11	0.00190998216684357	0.0288527816327847	0.184775566234174	0.0333208375078273	0.009815076168926	0.000473191675625065	0.204844190483242	0.00865695109972386	0.0628469993758415	0.345536862431189	0.980325218883021	0.000133357169833276	0.291224194045938	0.0160006140565656	0.0163141913227135	0.00541406814089156	0.0313001047427853	2.75189248838996e-05	5.05217179881899e-06	0.0377832314973377	0.00466347031549117	0.0808169505458157	0.215200890413746	0.859095346802778	0.00463961869977861	0.37812473718498	0.562884486392667	0.326611685379206	3.37365307309191e-08	0.0155692915379771
miC12	0.513727173463253	0.686610562206509	0.164118693985003	0.157497180724994	0.000674296611070764	0.0119957134947825	0.818450913209782	0.1007147867181	0.18282885140293	0.634566700764087	0.999999999999709	0.103856241936942	0.0721405085210074	0.040074187104156	0.00149661208415774	0.207586177918653	0.211724533524723	0.327726016071749	0.00486665633800345	0.00595411484177092	0.0761740275409168	2.74200250850087e-06	0.540166219820484	0.273029060989979	0.169484114718358	0.440662374998297	0.118645793431043	0.0709623723929859	0.0336460813624406	0.812091625929043
miC13	0.79822748618264	0.0845925156334705	0.72442449260777	0.305229713085321	0.00145251376365961	0.0975853004188463	0.647267350404299	0.403191157100972	0.00298974839301871	0.404920059307538	0.771881464847094	0.667168231377496	0.586218287286104	0.378040647069245	0.0213522827106991	0.0928069024620969	0.852707646611407	0.121372531003845	0.02841045662492	0.0627094435671316	0.511305644416613	0.00397638489499301	0.931795994149037	0.0517509303645569	0.250642640563749	0.63498863746423	0.433799776512324	4.02392066445476e-05	0.00712773324470404	0.344439655383034
miC14	0.745936265971698	0.00170024533586531	0.510192255825916	0.113062921103792	0.00587439720721408	0.0572212738578265	0.776455729617168	0.068033148938702	0.0016851466945906	0.426539060255356	0.161882805746483	0.0103506034971797	0.54853360829248	0.0465567065486759	0.0014933264514957	0.0023856767246842	0.00894662194115846	0.014756196907799	0.00039276133917281	0.000458522779252525	0.0134443236578774	0.0264224172065218	0.0517934866823191	0.489062031379087	0.0150033106539116	0.498645164507523	0.33886472115184	0.0394812393284988	0.014842383207974	0.230755210667921
miC15	0.00157886194480887	0.885872113148659	0.253879739981673	0.458449127990109	0.0697281613977939	0.583835803481277	0.888570058625637	0.720085214412142	0.854555906562921	0.551086609533779	0.685799501406232	2.74965524359582e-06	0.238064282554344	0.0401114884890763	0.414279480677389	0.94570813715681	0.0274758779660782	0.115229009756331	0.570711818475364	0.95586621469929	0.762417082601195	0.323232915041782	0.793960554537955	0.712590323342288	0.716900205009553	0.999999999999992	0.999999999999303	0.0590654204714845	0.0463587293561802	0.793627028476231
miC16	0.206330352444004	0.0525589543098348	0.553157477279714	0.138996065424676	0.0562767654827445	0.141132363589761	0.0211110802499829	0.0538311850883739	0.786592648807539	0.163454527953988	0.0562900112928529	0.869591703162914	0.737410958401243	0.423346104355871	0.0237130894088553	0.0258684139839087	0.999999999999994	0.00331031653691508	0.00068255119321932	0.00120050467500769	0.409239662690945	0.000179866408699874	0.83364582596168	0.851143521145886	0.00121241995107824	0.467604959858227	0.732901940828512	0.00870893179221022	0.464233594219003	0.114976790597585
